# Targeted sequencing of *Enterobacterales* bacteria using CRISPR-Cas9 enrichment and Oxford Nanopore Technologies

**DOI:** 10.1101/2024.06.26.600727

**Authors:** Hugh Cottingham, Louise M. Judd, Jessica A. Wisniewski, Ryan R. Wick, Thomas D. Stanton, Ben Vezina, Nenad Macesic, Anton Y. Peleg, Iruka N. Okeke, Kathryn E. Holt, Jane Hawkey

## Abstract

Sequencing DNA directly from patient samples enables faster pathogen characterisation compared to traditional culture-based approaches, but often yields insufficient sequence data for effective downstream analysis. CRISPR-Cas9 enrichment is designed to improve yield of low abundance sequences but has not been thoroughly explored with Oxford Nanopore Technologies (ONT) for use in clinical bacterial epidemiology. We designed CRISPR-Cas9 guide RNAs to enrich for the human pathogen *Klebsiella pneumoniae*, by targeting multi-locus sequence type (MLST) and transfer RNA (tRNA) genes, as well as common antimicrobial resistance (AMR) genes and the resistance-associated integron gene *intI1*. We validated enrichment performance in bacterial isolates before comparing enriched and unenriched sequencing of three human faecal samples spiked with *K. pneumoniae* at varying abundance. Enriched sequencing generated 56x and 11.3x the number of AMR and MLST reads respectively compared to unenriched sequencing and required approximately one third of the computational storage space. Targeting the *intI1* gene often led to detection of 10-20 proximal resistance genes due to the long reads produced by ONT sequencing. We demonstrated that CRISPR-Cas9 enrichment combined with ONT sequencing enabled improved genomic characterisation outcomes over unenriched sequencing of patient samples. This method could be used to inform infection control strategies by identifying patients colonised with high-risk strains.
