## Supplemental Table 1 for "Targeted sequencing of *Enterobacterales* bacteria using CRISPR-Cas9 enrichment and Oxford Nanopore Technologies"

### Sheet: Sheet1
Guide	Gene target	Guide Sequence (5' - 3')
tRNA 1.1	tRNA-Leu_GAG	TGAGGTGGTAGTGCCCTAACGGG
tRNA 1.2	tRNA-Leu_GAG	GTTAGGGCACTACCACCTCAAGG
tRNA 2.1	tRNA-Pro_GGG	CGACCCCCGACACCCCATGACGG
tRNA 2.2	tRNA-Pro_GGG	CCGTCATGGGGTGTCGGGGGTCG
tRNA 3.1	tRNA-Gly_GCC	GGTAGAGCACGACCTTGCCAAGG
tRNA 3.2	tRNA-Gly_GCC	CGAACTCGCGACCCCGACCTTGG
tRNA 4.1	tRNA-Val_GAC	CGACCCCCACCATGTCAAGGTGG
tRNA 4.2	tRNA-Val_GAC	AGAGCACCACCTTGACATGGTGG
tRNA 5.1	tRNA-Ser_GGA	AGTGGCTGAAGGAGCACGCCTGG
tRNA 5.2	tRNA-Ser_GGA	TTGCCGTATACACACTTTCCAGG
tRNA 6.1	tRNA-Gln_TTG	TTTTTGATACCGGCATTCCCTGG
tRNA 6.2	tRNA-Gln_TTG	GGATTCGAACCAGGGAATGCCGG
tRNA 7.1	tRNA-Leu_CAG	TTCAGGTGTTAGTGTCCTTACGG
tRNA 7.2	tRNA-Leu_CAG	CTTGAACCCCCACGTCCGTAAGG
tRNA 8.1	tRNA-Arg_TCT	GCGACCAACCGCTTAGAAGGCGG
tRNA 8.2	tRNA-Arg_TCT	GCAACCGCCTTCTAAGCGGTTGG
tRNA 9.1	tRNA-Phe_GAA	GGAATCGAACCAAGGACACGGGG
tRNA 9.2	tRNA-Phe_GAA	ATTGAAAATCCCCGTGTCCTTGG
tRNA 10.1	tRNA-Tyr_GTA	CGAACCTTCGAAGTCGATGACGG
tRNA 10.2	tRNA-Tyr_GTA	TCTGCCGTCATCGACTTCGAAGG
tRNA 11.1	tRNA-Asn_GTT	GGACTCGAACCAGTGACATACGG
tRNA 11.2	tRNA-Asn_GTT	ACTGTTAATCCGTATGTCACTGG
tRNA 12.1	tRNA-Arg_CCG	GCTCTATCCAGCTGAGCTACGGG
tRNA 12.2	tRNA-Arg_CCG	GATAGAGCGCTGCCCTCCGGAGG
tRNA 13.1	tRNA-Arg_CCT	ACCTGCAACTAGCCCTTAGGAGG
tRNA 13.2	tRNA-Arg_CCT	GATATAACGAGCCCCTCCTAAGG
tRNA 14.1	tRNA-Gln_CTG	ATTCTGATTCCGGCATTCCGAGG
tRNA 14.2	tRNA-Gln_CTG	GGATTCGAACCTCGGAATGCCGG
tRNA 15.1	tRNA-Gly_CCC	AGCTTCCCAAGCTCTATACGAGG
tRNA 15.2	tRNA-Gly_CCC	CGAACCCTCGTATAGAGCTTGGG
tRNA 16.1	tRNA-Gly_TCC	ACCCGCATCATCAGCTTGGAAGG
tRNA 16.2	tRNA-Gly_TCC	GCCTTCCAAGCTGATGATGCGGG
tRNA 17.1	tRNA-Leu_CAA	CGAACCGGCACGTATTTCTACGG
tRNA 17.2	tRNA-Leu_CAA	TCAACCGTAGAAATACGTGCCGG
tRNA 18.1	tRNA-Val_TAC	CGCCGACCCCCTCCTTGTAAGGG
tRNA 18.2	tRNA-Val_TAC	CCTTACAAGGAGGGGGTCGGCGG
metG.1	metG	GTCCGTTACCAGCGAATGCGCGG
metG.2	metG	GGCCGCGCATTCGCTGGTAACGG
intI1.1	intI1	TTTCCACGGTGTGCGTCACCCGG
intI1.2	intI1	GGTGACGCACACCGTGGAAACGG
gapA.1	gapA	TGTTGACCTGACCGTTCGTCTGG
gapA.2	gapA	AGGTCAACAACAGATACGTTCGG
infB.1	infB	CTCAGAGATTCAGACCTCTGTGG
infB.2	infB	CACAGAGGTCTGAATCTCTGAGG
mdh.1	mdh	CTTAAGACCCAACTGCCTTCAGG
mdh.2	mdh	TAAGTAGTAGGGCAAGCGCCTGG
pgi.1	pgi	AACGCAGACCTCTGCCTGGCAGG
pgi.2	pgi	TGCCAGGCAGAGGTCTGCGTTGG
phoE.1	phoE	ACCGATATGTTCCCGGAATTCGG
phoE.2	phoE	TTCCGGGAACATATCGGTCCAGG
rpoB.1	rpoB	TCTGTTCAGTCGTATCTACGCGG
rpoB.2	rpoB	GTAGATACGACTGAACAGACCGG
tonB.1	tonB	GTGGCCAACGCTGCTGTCCGTGG
tonB.2	tonB	ACGGACAGCAGCGTTGGCCACGG
blaCTX-M-14.1	blaCTX-M-14	AAATTGATTGCCCAGCTCGGTGG
blaCTX-M-14.2	blaCTX-M-14	CTGGGCAATCAATTTGTTCATGG
blaCTX-M-15.1	blaCTX-M-15	AGATCGTGCGCCGCTGATTCTGG
blaCTX-M-15.2	blaCTX-M-15	ATCAGCGGCGCACGATCTTTTGG
blaIMP-4.1	blaIMP-4	CAAATATGGTAAGGCAAAACTGG
blaIMP-4.2	blaIMP-4	CAGTTTTGCCTTACCATATTTGG
blaOXA-48.1	blaOXA-48	CAAGAATTTGCCCGCCAAATTGG
blaOXA-48.2	blaOXA-48	CGGGCAAATTCTTGATAAACAGG
