## Supplemental Table 3 for "Targeted sequencing of *Enterobacterales* bacteria using CRISPR-Cas9 enrichment and Oxford Nanopore Technologies"

### Sheet: Sheet1
Supplementary Table 3 - Prevalence and guide conservation amongst bla beta-lactamase genes in K. pneumoniae and publicly available Enterobacterales genomes
All alleles referred to in this table are carbapenemases or ESBLs and are found in multiple species of Enterobacterales, as these are the alleles with highest clinical relevance. K. pneumoniae prevalence data refers to the percentage of genomes in which these alleles are observed in the K. pneumoniae datset used in this study. Enterobacterales datasets refer to all incomplete assemblies, complete…
	AMR gene	Alleles detected in Enterobacterales (eg blaCTX-M-__)	Alleles targeted by guides	Prevalence in K. pneumoniae genomes		Prevalence in completed Enterobacterales chromosomes		Prevalence in completed Enterobacterales plasmids
				Prevalence of alleles in K. pneumoniae genomes (%)	Occurences targeted by guides (%)	Prevalence of alleles in completed Enterobacterales chromosomes (%)	Occurences targeted by guides (%)	Prevalence of alleles in completed Enterobacterales plasmids (%)	Occurences targeted by guides (%)
	blaCTX-M	1, 2, 3, 8, 9, 12, 14, 15, 24, 27, 32, 33, 36, 55, 59, 63, 64, 65, 96, 104, 123, 125, 130, 132, 134, 136	22/26	42.1	97.4	16.8	97.1	5.6	98
	blaIMP	1, 4, 6, 8, 11, 13, 14, 26, 27, 38	5/10	0.66	93.3	0.68	88.1	0.47	92
	blaOXA	17, 23, 35, 48, 58, 162, 181, 204, 232, 244, 436	7/11	9.37	98.8	2.66	97.3	1.2	100
