## Supplemental Table 4 for "Targeted sequencing of *Enterobacterales* bacteria using CRISPR-Cas9 enrichment and Oxford Nanopore Technologies"

Experiment	Isolate	Species	Date	Source	KpSC MLST	Carbapenemase Genes	ESBL Genes	Biosample accession	Assembly accession	Reads accession
KpSC isolates	INF014	Klebsiella pneumoniae	15/4/2013	urine	ST25			SAMN41918795	GCA_003432225.1	SRR29469420
KpSC isolates	INF022	Klebsiella variicola subsp. variicola	24/4/2013	urine	ST3060			SAMN41918796	GCA_904863055.1	SRR29469419
KpSC isolates	INF102	Klebsiella pneumoniae	29/6/2013	urine	ST27			SAMN41918797	GCA_904866555.1	SRR29469408
KpSC isolates	INF125	Klebsiella pneumoniae	25/7/2013	urine	ST45			SAMN41918798	GCA_003432285.1	SRR29469407
KpSC isolates	INF144	Klebsiella pneumoniae	7/8/2013	disseminated	ST111			SAMN41918799	GCA_904865805.1	SRR29469406
KpSC isolates	INF148	Klebsiella pneumoniae	14/8/2013	urine	ST323		CTX-M-15	SAMN41918800	GCA_904863355.1	SRR29469405
KpSC isolates	INF157	Klebsiella pneumoniae	26/8/2013	disseminated	ST340	IMP-4	CTX-M-15	SAMN41918801	GCA_002753075.1	SRR29469404
KpSC isolates	INF223	Klebsiella pneumoniae	8/11/2013	urine	ST3072		CTX-M-3	SAMN41918802	GCA_026256225.1	SRR29469403
KpSC isolates	INF231	Klebsiella pneumoniae	15/11/2013	urine	ST35			SAMN41918803	GCA_904863285.1	SRR29469402
KpSC isolates	INF247	Klebsiella pneumoniae	27/11/2013	urine	ST3062		CTX-M-14	SAMN41918804	GCA_026256205.1	SRR29469401
KpSC isolates	INF281	Klebsiella pneumoniae	16/1/2014	wound or tissue	ST231	OXA-48	CTX-M-15;VEB-1	SAMN41918805	GCA_026254465.1	SRR29469418
KpSC isolates	INF291	Klebsiella quasipneumoniae subsp. similipneumoniae	24/1/2014	disseminated	ST3092			SAMN41918806	GCA_904864575.1	SRR29469417
KpSC isolates	INF331	Klebsiella pneumoniae	9/3/2014	disseminated	ST86			SAMN41918807	GCA_904864505.1	SRR29469416
KpSC isolates	INF346	Klebsiella pneumoniae	21/3/2014	pneumonia	ST37			SAMN41918808	GCA_026253925.1	SRR29469415
KpSC isolates	INF354	Klebsiella pneumoniae	31/3/2014	urine	ST29		CTX-M-15	SAMN41918809	GCA_904863325.1	SRR29469414
KpSC isolates	INF359	Klebsiella pneumoniae	2/4/2014	urine	ST17		CTX-M-14	SAMN41918810	GCA_904866215.1	SRR29469413
KpSC isolates	KPEH168	Klebsiella pneumoniae	10/9/2017	urine	ST307		CTX-M-15	SAMN41918811	CP158677-CP158683	SRR29469412
KpSC isolates	KPN029	Klebsiella variicola subsp. variicola	28/3/2017	urine	ST347		CTX-M-15	SAMN41918812	GCA_015694045.1	SRR29469411
KpSC isolates	KSB1_5B	Klebsiella pneumoniae	28/5/2013	rectal swab	ST15		CTX-M-62	SAMN41918813	GCA_904863335.2	SRR29469410
KpSC isolates	KSB2_1C	Klebsiella pneumoniae	17/3/2014	rectal swab	ST20			SAMN41918814	GCA_026224565.1	SRR29469409
Entero isolates	MSB1_6J	Escherichia coli	19/3/2014	rectal_carriage	NA			SAMN42043845	TBC	SRR29550904
Entero isolates	MSB1_1H	Citrobacter freundii	5/3/2014	rectal_carriage	NA			SAMN42043846	GCA_904859905.1	SRR29550903
Entero isolates	MSB1_7C	Escherichia coli	13/1/2014	rectal_carriage	NA			SAMN42043847	GCA_904864555.1	SRR29550902
Entero isolates	MSB1_9C	Serratia marcescens	20/1/2014	rectal_carriage	NA			SAMN42043848	GCA_904866365.1	SRR29550901
Entero isolates	MSB1_10D	Klebsiella oxytoca	31/1/2014	rectal carriage	NA			SAMN42043849	GCA_904863345.1	SRR29550900
Mock community	A_01_mct	Moraxella catarrhalis	1/7/1998	respiratory	NA			SAMN41824546 - SAMN41824549	TBC	SRR29408818, SRR29408826-SRR29408828
Mock community	A_01_sau	Staphylococcus aureus	18/11/1997	respiratory	NA			SAMN41824546 - SAMN41824549	TBC	SRR29408818, SRR29408826-SRR29408828
Mock community	C_04_car	Corynebacterium aurimucosum	1/7/1998	respiratory	NA			SAMN41824546 - SAMN41824549	TBC	SRR29408818, SRR29408826-SRR29408828
Mock community	C_01_sau	Staphylococcus aureus	22/7/1997	respiratory	NA			SAMN41824546 - SAMN41824549	TBC	SRR29408818, SRR29408826-SRR29408828
Mock community	J9	Acinetobacter baumannii	1999	unknown	NA			SAMN41824546 - SAMN41824549	GCA_007107525.1	SRR29408818, SRR29408826-SRR29408828
Mock community	MINF_2B	Stenotrophomonas maltophilia	20/1/2014	respiratory	NA			SAMN41824546 - SAMN41824549	TBC	SRR29408818, SRR29408826-SRR29408828
Mock community	MINF_2D	Enterobacter hormaechei	20/2/2014	respiratory	NA			SAMN41824546 - SAMN41824549	TBC	SRR29408818, SRR29408826-SRR29408828
Mock community	MINF_3A	Pseudomonas aeruginosa	11/1/2014	other	NA			SAMN41824546 - SAMN41824549	GCA_905071885.1	SRR29408818, SRR29408826-SRR29408828
Mock community	MINF_3B	Serratia marcescens	18/1/2014	respiratory	NA			SAMN41824546 - SAMN41824549	TBC	SRR29408818, SRR29408826-SRR29408828
Mock community	MINF_4E	Citrobacter freundii	2/4/2014	respiratory	NA			SAMN41824546 - SAMN41824549	TBC	SRR29408818, SRR29408826-SRR29408828
Mock community	MINF_5B	Acinetobacter baumannii	28/1/2014	other	NA			SAMN41824546 - SAMN41824549	TBC	SRR29408818, SRR29408826-SRR29408828
Mock community	MINF_5E	Stenotrophomonas maltophilia	4/4/2014	respiratory	NA			SAMN41824546 - SAMN41824549	TBC	SRR29408818, SRR29408826-SRR29408828
Mock community	MINF_7A	Pseudomonas aeruginosa	12/1/2014	respiratory	NA			SAMN41824546 - SAMN41824549	GCA_904866275.1	SRR29408818, SRR29408826-SRR29408828
Mock community	MSB1_1H	Citrobacter freundii	5/3/2014	rectal_carriage	NA			SAMN41824546 - SAMN41824549	GCA_904859905.1	SRR29408818, SRR29408826-SRR29408828
Mock community	MSB1_4E	Escherichia coli	3/2/2014	rectal_carriage	NA			SAMN41824546 - SAMN41824549	GCA_904866455.1	SRR29408818, SRR29408826-SRR29408828
Mock community	MSB1_6H	Enterobacter hormaechei	6/3/2014	rectal_carriage	NA			SAMN41824546 - SAMN41824549	TBC	SRR29408818, SRR29408826-SRR29408828
Mock community	MSB1_8E	Escherichia coli	5/2/2014	rectal_carriage	NA			SAMN41824546 - SAMN41824549	TBC	SRR29408818, SRR29408826-SRR29408828
Mock community	MSB1_9C	Serratia marcescens	20/1/2014	rectal_carriage	NA			SAMN41824546 - SAMN41824549	GCA_904866365.1	SRR29408818, SRR29408826-SRR29408828
Faecal	INF298	Klebsiella pneumoniae	5/1/2014	wound	ST231	OXA-48	CTX-M-15;VEB-1	SAMN41824537-SAMN41824545	GCA_904864465.1	SRR29408819-SRR29408825, SRR29408829-SRR29408830
