## Supplemental Table 5 for "Targeted sequencing of *Enterobacterales* bacteria using CRISPR-Cas9 enrichment and Oxford Nanopore Technologies"

### Sheet: Sheet1
Isolate	Barcode Input (ng)	Total bases sequenced (bp)	Reads aligned		Aligned reads ontarget		Guides successful**		Targets successful*		Read n50 (bp)	Coverage of chromosome >10x relative depth (%)			Supplementary Table 5 – Sequencing and enrichment performance of 20 KpSC isolates following CRISPR-Cas9 enrichment using 31 guide pairs (62 guides total).
			Reads	%	Reads	%	(%)		Targets	%		Bases	%		* A successful target is defined as when the number of ontarget reads is equal to or greater than 10x median depth of offtarget reads.
INF014	245	120560717	7,466/7,590	98.4	6,334/7,466	84.8	26/26	100	42/47	89.4	25584	1,324,087/5,348,492	24.8		** A successful guide is defined as those that generate at least one successful target when they have a conserved sequence in the genome.
INF022	413	92886994	5,607/5,689	98.6	4,648/5,607	82.9	24/24	100	42/45	93.3	28235	1,531,041/5,265,046	29.1
INF102	266	78048589	4,466/4,578	97.6	3,771/4,466	84.4	25/25	100	41/45	91.1	27751	1,399,285/5,232,790	26.7
INF125	126	111592087	6,565/6,604	99.4	5,859/6,565	89.2	25/25	100	39/45	86.7	23232	1,745,127/5,282,782	33
INF144	91	23695395	1,449/1,507	96.2	1,229/1,449	84.8	25/25	100	34/46	73.9	23447	599,377/5,249,355	11.4
INF148	343	137164884	8,036/8,232	97.6	7,165/8,036	89.2	27/27	100	44/46	95.7	29110	2,025,711/5,460,439	37.1
INF157	434	102980806	5,717/5,758	99.3	5,301/5,717	92.7	28/28	100	45/51	88.2	31091	1,764,046/5,297,108	33.3
INF223	413	58342734	3,064/3,117	98.3	2,754/3,064	89.9	26/27	96.3	39/47	83	30882	1,190,031/5,271,210	22.6
INF231	266	50854813	2,862/3,017	94.9	2,259/2,862	78.9	25/25	100	38/45	84.4	28478	1,208,607/5,434,095	22.2
INF247	91	90381411	5,385/5,748	93.7	4,621/5,385	85.8	27/27	100	44/48	91.7	24674	1,442,625/5,206,451	27.7
INF281	133	43379299	2,599/2,667	97.5	2,159/2,599	83.1	27/28	96.4	39/49	79.6	26894	993,700/5,509,891	18
INF291	161	179053240	9,849/9,964	98.8	8,765/9,849	89	25/25	100	41/45	91.1	28425	1,743,229/5,086,838	34.3
INF331	112	173357737	8,839/8,919	99.1	7,704/8,839	87.2	25/25	100	39/45	86.7	26805	1,623,594/5,243,953	31
INF346	84	120415584	7,608/7,651	99.4	6,637/7,608	87.2	25/25	100	41/45	91.1	23167	1,744,132/5,222,404	33.4
INF354	56	129639502	7,674/7,765	98.8	6,944/7,674	90.5	27/27	100	47/49	95.9	24372	1,949,330/5,359,358	36.4
INF359	133	50853011	3,096/3,194	96.9	2,553/3,096	82.5	26/26	100	39/46	84.8	25516	1,159,140/5,328,386	21.8
KPEH168	112	58073646	3,859/3,931	98.2	3,187/3,859	82.6	27/27	100	42/47	89.4	23258	1,307,895/5,301,347	24.7
KPN029	399	173245718	9,409/9,675	97.3	8,392/9,409	89.2	27/27	100	45/47	95.7	29878	2,008,663/5,573,106	36
KSB1_5B	427	142534760	8,909/9,022	98.7	8,212/8,909	92.2	27/27	100	46/49	93.9	25814	1,775,457/5,260,432	33.8
KSB2_1C	175	94910734	5,383/5,601	96.1	4,640/5,383	86.2	25/25	100	42/45	93.3	28184	1,678,333/5,267,503	31.9
