## Supplemental Table 7 for "Targeted sequencing of *Enterobacterales* bacteria using CRISPR-Cas9 enrichment and Oxford Nanopore Technologies"

### Sheet: Sheet1
	Isolate	Plasmid accession	Ontarget reads	AMR genes retained
	INF014	CP031811.1	267	5/6
	INF157	CP024529.1	181	6/10
	INF157	CP024531.1	189	8/10
	INF223	CP110735.1	42	Did not assemble
	INF247	CP110731.1	257	4/10
	INF281	CP110604.1	92	13/16
	INF354	LR890370.1	147	10/11
	KPEH168	NA	317	6/11
	KPN029	CP065164.1	415	1/11
	KSB1_5B	CP110550.1	1277	11/16
