## Supplemental Table 8 for "Targeted sequencing of *Enterobacterales* bacteria using CRISPR-Cas9 enrichment and Oxford Nanopore Technologies"

### Sheet: kaptive3_output
Isolate	Ontarget reads (metG gene)	Correct call (completed genome)	Best match locus	Best match type	Confidence	Problems	Identity	Coverage	Length discrepancy	Expected genes in locus	Expected genes in locus, details	Missing expected genes	Other genes in locus	Other genes in locus, details	Expected genes outside locus	Expected genes outside locus, details	Other genes outside locus	Other genes outside locus, details	Truncated genes, details
INF014	145	KL2	KL2	Capsule null	Good		0.9259	1.001	72 bp	18 / 18 (100.00%)	KL2_01_galF,100.00%,100.00%;KL2_02_cpsACP,97.32%,71.29%,truncated;KL2_03_wzi,90.91%,2.78%,truncated;KL2_04_wza,86.21%,8.73%,truncated;KL2_05_wzb,98.25%,43.75%,truncated;KL2_06_wzc,85.71%,1.66%,truncated;KL2_07,100.00%,14.80%,truncated;KL2_08,100.00%,11.26%,truncated;KL2_09,100.00%,23.45%,truncated;KL2_10,66.67%,4.20%,truncated,below_id_threshold;KL2_11_wzx,95.54%,32.58%,truncated;KL2_12,89.47%,13…		0		0 / 18 (0.00%)		3	KL40_04,83.61%,14.93%,partial;KL40_05_rfaG,100.00%,12.37%,truncated;KL150_19_gmd,100.00%,7.49%,truncated	KL2_02_cpsACP,97.32%,71.29%,truncated;KL2_03_wzi,90.91%,2.78%,truncated;KL2_04_wza,86.21%,8.73%,truncated;KL2_05_wzb,98.25%,43.75%,truncated;KL2_06_wzc,85.71%,1.66%,truncated;KL2_07,100.00%,14.80%,truncated;KL2_08,100.00%,11.26%,truncated;KL2_09,100.00%,23.45%,truncated;KL2_10,66.67%,4.20%,truncated,below_id_threshold;KL2_11_wzx,95.54%,32.58%,truncated;KL2_12,89.47%,13.64%,truncated;KL2_13,92.00%…
INF022	89	KL38	KL38	Capsule null	Untypeable	-*	0.9464	0.6366	-5926 bp	13 / 17 (76.47%)	KL38_01_galF,100.00%,33.22%,truncated;KL38_02_cpsACP,75.96%,100.00%,below_id_threshold;KL38_03_wzi,100.00%,6.08%,truncated;KL38_04_wza,100.00%,1.59%,truncated;KL38_05_wzb,98.00%,69.44%,truncated;KL38_06_wzc,87.10%,8.60%,truncated;KL38_07_wcaJ,93.75%,4.00%,truncated;KL38_08_wzy,97.78%,11.98%,truncated;KL38_09_wctM,100.00%,7.12%,truncated;KL38_10_wcaN,85.71%,3.42%,truncated;KL38_11_wzx,92.00%,10.16…	KL38_14;KL38_15;KL38_16_gnd;KL38_17_ugd	0		0 / 17 (0.00%)		0		KL38_01_galF,100.00%,33.22%,truncated;KL38_03_wzi,100.00%,6.08%,truncated;KL38_04_wza,100.00%,1.59%,truncated;KL38_05_wzb,98.00%,69.44%,truncated;KL38_06_wzc,87.10%,8.60%,truncated;KL38_07_wcaJ,93.75%,4.00%,truncated;KL38_08_wzy,97.78%,11.98%,truncated;KL38_09_wctM,100.00%,7.12%,truncated;KL38_10_wcaN,85.71%,3.42%,truncated;KL38_11_wzx,92.00%,10.16%,truncated;KL38_12_wckS,100.00%,5.24%,truncated
INF102	66	KL2	KL2	Capsule null	Good	-	0.9097	0.5771	-9884 bp	11 / 18 (61.11%)	KL2_01_galF,99.58%,94.30%,truncated;KL2_02_cpsACP,100.00%,18.18%,truncated;KL2_03_wzi,97.06%,28.97%,truncated;KL2_04_wza,100.00%,20.37%,truncated;KL2_05_wzb,100.00%,12.50%,truncated;KL2_06_wzc,72.22%,10.39%,truncated,below_id_threshold;KL2_07,83.33%,12.01%,truncated;KL2_08,94.44%,7.24%,truncated;KL2_09,74.19%,19.59%,truncated,below_id_threshold;KL2_10,87.50%,5.59%,truncated;KL2_11_wzx,92.31%,9.28…	KL2_12;KL2_13;KL2_14_wcaJ;KL2_15_gnd;KL2_16_manC;KL2_17_manB;KL2_18_ugd	0		0 / 18 (0.00%)		0		KL2_01_galF,99.58%,94.30%,truncated;KL2_02_cpsACP,100.00%,18.18%,truncated;KL2_03_wzi,97.06%,28.97%,truncated;KL2_04_wza,100.00%,20.37%,truncated;KL2_05_wzb,100.00%,12.50%,truncated;KL2_06_wzc,72.22%,10.39%,truncated,below_id_threshold;KL2_07,83.33%,12.01%,truncated;KL2_08,94.44%,7.24%,truncated;KL2_09,74.19%,19.59%,truncated,below_id_threshold;KL2_10,87.50%,5.59%,truncated;KL2_11_wzx,92.31%,9.28…
INF125	88	KL24	KL24	Capsule null	Good		0.9396	1.0004	11 bp	19 / 19 (100.00%)	KL24_01_galF,97.96%,45.97%,truncated;KL24_02_cpsACP,50.00%,11.96%,truncated,below_id_threshold;KL24_03_wzi,98.11%,100.00%;KL24_04_wza,100.00%,100.00%;KL24_05_wzb,100.00%,100.00%;KL24_06_wzc,99.86%,100.00%;KL24_07_wcuD,100.00%,19.69%,truncated;KL24_08_wcuC,98.80%,100.00%;KL24_09_wcuV,98.73%,20.49%,truncated;KL24_10_wbaZ,98.24%,59.22%,truncated;KL24_11_wcaJ,100.00%,29.46%,truncated;KL24_12_wcuE,94.…		0		0 / 19 (0.00%)		2	KL40_05_rfaG,100.00%,11.05%,truncated;KL150_19_gmd,97.17%,76.65%,truncated	KL24_01_galF,97.96%,45.97%,truncated;KL24_02_cpsACP,50.00%,11.96%,truncated,below_id_threshold;KL24_07_wcuD,100.00%,19.69%,truncated;KL24_09_wcuV,98.73%,20.49%,truncated;KL24_10_wbaZ,98.24%,59.22%,truncated;KL24_11_wcaJ,100.00%,29.46%,truncated;KL24_12_wcuE,94.76%,72.73%,truncated;KL24_13_wcuG,100.00%,4.76%,truncated;KL24_14_wzy,62.50%,3.26%,truncated,below_id_threshold;KL24_15_wzx,95.16%,40.88%,…
INF144	22	KL63	No alignment	-	-	-	-	-	-	-	-	-	-	-	-	-	-	-	-
INF148	123	KL21	KL21	Capsule null	Good		0.966	0.9997	-8 bp	19 / 19 (100.00%)	KL21_01_galF,100.00%,40.60%,truncated;KL21_02_cpsACP,100.00%,100.48%;KL21_03_wzi,100.00%,32.99%,truncated;KL21_04_wza,98.15%,30.16%,truncated;KL21_05_wzb,97.73%,35.42%,truncated;KL21_06_wzc,100.00%,0.69%,truncated;KL21_07_wcuD,97.67%,54.71%,truncated;KL21_08_wzy,98.87%,45.70%,truncated;KL21_09_wcuE,100.00%,1.51%,truncated;KL21_10_wcuC,93.33%,16.91%,truncated;KL21_11_wbaZ,80.88%,20.37%,truncated,b…		0		2 / 19 (10.53%)	KL21_17_manC,100.00%,9.98%,truncated;KL21_18_manB,100.00%,1.54%,truncated	2	KL50_09_wzx,100.00%,22.54%,truncated;KL150_19_gmd,100.00%,19.16%,truncated	KL21_01_galF,100.00%,40.60%,truncated;KL21_03_wzi,100.00%,32.99%,truncated;KL21_04_wza,98.15%,30.16%,truncated;KL21_05_wzb,97.73%,35.42%,truncated;KL21_06_wzc,100.00%,0.69%,truncated;KL21_07_wcuD,97.67%,54.71%,truncated;KL21_08_wzy,98.87%,45.70%,truncated;KL21_09_wcuE,100.00%,1.51%,truncated;KL21_10_wcuC,93.33%,16.91%,truncated;KL21_11_wbaZ,80.88%,20.37%,truncated,below_id_threshold;KL21_12_wbaP,…
INF157	87	KL15	KL15	Capsule null	Good		0.9774	1.0021	1184 bp	16 / 16 (100.00%)	KL15_01_galF,100.00%,100.00%;KL15_02_cpsACP,98.56%,100.96%;KL15_03_wzi,100.00%,100.00%;KL15_04_wza,100.00%,100.00%;KL15_05_wzb,100.00%,97.92%;KL15_06_wzc,98.98%,43.06%,truncated;KL15_07_wcaJ,100.00%,73.68%,truncated;KL15_08_wceN,100.00%,37.14%,truncated;KL15_09_wceM,96.33%,81.62%,truncated;KL15_10_wcsR,100.00%,42.37%,truncated;KL15_11_wcaN,94.94%,27.52%,truncated;KL15_12_wzy,100.00%,100.00%;KL15_…		0		0 / 16 (0.00%)		0		KL15_06_wzc,98.98%,43.06%,truncated;KL15_07_wcaJ,100.00%,73.68%,truncated;KL15_08_wceN,100.00%,37.14%,truncated;KL15_09_wceM,96.33%,81.62%,truncated;KL15_10_wcsR,100.00%,42.37%,truncated;KL15_11_wcaN,94.94%,27.52%,truncated;KL15_13_wckI,100.00%,81.04%,truncated;KL15_15_gnd,75.00%,23.93%,truncated,below_id_threshold;KL15_16_ugd,100.00%,8.51%,truncated
INF223	51	KL39	KL39	Capsule null	Untypeable	*	0.88	0.9994	45 bp	20 / 20 (100.00%)	KL39_01_galF,100.00%,40.60%,truncated;KL39_02_cpsACP,88.00%,12.44%,truncated;KL39_03_wzi,98.05%,77.36%,truncated;KL39_04_wza,100.00%,7.41%,truncated;KL39_05_wzb,100.00%,11.81%,truncated;KL39_06_wzc,54.55%,2.36%,truncated,below_id_threshold;KL39_07,80.00%,3.01%,truncated,below_id_threshold;KL39_08_wzy,93.65%,31.27%,truncated;KL39_09_mshA,88.46%,7.78%,truncated;KL39_10_epsH,96.88%,16.14%,truncated;…		0		0 / 20 (0.00%)		1	KL150_19_gmd,97.46%,39.82%,truncated	KL39_01_galF,100.00%,40.60%,truncated;KL39_02_cpsACP,88.00%,12.44%,truncated;KL39_03_wzi,98.05%,77.36%,truncated;KL39_04_wza,100.00%,7.41%,truncated;KL39_05_wzb,100.00%,11.81%,truncated;KL39_06_wzc,54.55%,2.36%,truncated,below_id_threshold;KL39_07,80.00%,3.01%,truncated,below_id_threshold;KL39_08_wzy,93.65%,31.27%,truncated;KL39_09_mshA,88.46%,7.78%,truncated;KL39_10_epsH,96.88%,16.14%,truncated;…
INF231	59	KL22	KL25	Capsule null	Low	-	0.7777	0.6636	-5469 bp	9 / 14 (64.29%)	KL25_01_galF,100.00%,12.75%,truncated;KL25_02_cpsACP,33.33%,10.53%,truncated,below_id_threshold;KL25_03_wzi,100.00%,5.66%,truncated;KL25_04_wza,90.70%,12.70%,truncated;KL25_06_wzc,52.94%,10.46%,truncated,below_id_threshold;KL25_07_wcaJ,100.00%,8.84%,truncated;KL25_08_wzy,82.93%,11.08%,truncated;KL25_09_wfeD,100.00%,1.80%,truncated;KL25_10,40.00%,2.94%,partial,below_id_threshold	KL25_05_wzb;KL25_11_wcuB;KL25_12_wzx;KL25_13_gnd;KL25_14_ugd	0		0 / 14 (0.00%)		0		KL25_01_galF,100.00%,12.75%,truncated;KL25_02_cpsACP,33.33%,10.53%,truncated,below_id_threshold;KL25_03_wzi,100.00%,5.66%,truncated;KL25_04_wza,90.70%,12.70%,truncated;KL25_06_wzc,52.94%,10.46%,truncated,below_id_threshold;KL25_07_wcaJ,100.00%,8.84%,truncated;KL25_08_wzy,82.93%,11.08%,truncated;KL25_09_wfeD,100.00%,1.80%,truncated
INF247	102	KL124	No alignment	-	-	-	-	-	-	-	-	-	-	-	-	-	-	-	-
INF281	46	KL64	KL21	Capsule null	Untypeable	-	0.8974	0.3334	-16195 bp	7 / 19 (36.84%)	KL21_01_galF,71.43%,11.41%,truncated,below_id_threshold;KL21_02_cpsACP,100.00%,14.35%,truncated;KL21_03_wzi,61.29%,10.02%,truncated,below_id_threshold;KL21_04_wza,100.00%,11.38%,truncated;KL21_05_wzb,100.00%,19.44%,truncated;KL21_06_wzc,100.00%,4.03%,truncated;KL21_07_wcuD,95.45%,9.41%,partial	KL21_08_wzy;KL21_09_wcuE;KL21_10_wcuC;KL21_11_wbaZ;KL21_12_wbaP;KL21_13_wcuA;KL21_14_wcaL;KL21_15_wzx;KL21_16_gnd;KL21_17_manC;KL21_18_manB;KL21_19_ugd	0		0 / 19 (0.00%)		0		KL21_01_galF,71.43%,11.41%,truncated,below_id_threshold;KL21_02_cpsACP,100.00%,14.35%,truncated;KL21_03_wzi,61.29%,10.02%,truncated,below_id_threshold;KL21_04_wza,100.00%,11.38%,truncated;KL21_05_wzb,100.00%,19.44%,truncated;KL21_06_wzc,100.00%,4.03%,truncated
INF291	252	KL7	KL7	Capsule null	Good		0.966	1.0006	25 bp	20 / 20 (100.00%)	KL7_01_galF,100.00%,100.00%;KL7_02_cpsACP,100.00%,71.77%,truncated;KL7_03_wzi,99.79%,100.00%;KL7_04_wza,100.00%,29.37%,truncated;KL7_05_wzb,94.83%,82.64%,truncated;KL7_06_wzc,99.01%,14.54%,truncated;KL7_07_wcuE,100.00%,25.45%,truncated;KL7_08_wckC,100.00%,42.37%,truncated;KL7_09_wcuC,87.23%,16.81%,truncated;KL7_10_wzy,100.00%,4.35%,truncated;KL7_11_wckD,90.48%,23.14%,truncated;KL7_12_wclS,100.00%…		0		0 / 20 (0.00%)		4	KL80_19_rmlB,100.00%,5.93%,truncated;KL150_19_gmd,97.62%,19.16%,truncated;KL80_20_rmlA,92.59%,11.42%,truncated;KL80_22_rmlC,97.83%,66.85%,truncated	KL7_02_cpsACP,100.00%,71.77%,truncated;KL7_04_wza,100.00%,29.37%,truncated;KL7_05_wzb,94.83%,82.64%,truncated;KL7_06_wzc,99.01%,14.54%,truncated;KL7_07_wcuE,100.00%,25.45%,truncated;KL7_08_wckC,100.00%,42.37%,truncated;KL7_09_wcuC,87.23%,16.81%,truncated;KL7_10_wzy,100.00%,4.35%,truncated;KL7_11_wckD,90.48%,23.14%,truncated;KL7_12_wclS,100.00%,2.78%,truncated;KL7_13_wcuJ,100.00%,26.49%,truncated;…
INF331	123	KL2	KL2	Capsule null	Good		0.9927	0.9996	-5 bp	18 / 18 (100.00%)	KL2_01_galF,99.66%,100.00%;KL2_02_cpsACP,100.00%,100.00%;KL2_03_wzi,100.00%,10.32%,truncated;KL2_04_wza,98.76%,42.86%,truncated;KL2_05_wzb,100.00%,100.00%;KL2_06_wzc,100.00%,19.94%,truncated;KL2_07,99.22%,36.87%,truncated;KL2_08,96.08%,55.23%,truncated;KL2_09,100.00%,47.16%,truncated;KL2_10,99.26%,37.76%,truncated;KL2_11_wzx,100.00%,14.64%,truncated;KL2_12,97.94%,60.45%,truncated;KL2_13,100.00%,1…		0		0 / 18 (0.00%)		2	KL40_05_rfaG,98.25%,18.42%,truncated;KL150_19_gmd,99.29%,47.60%,truncated	KL2_03_wzi,100.00%,10.32%,truncated;KL2_04_wza,98.76%,42.86%,truncated;KL2_06_wzc,100.00%,19.94%,truncated;KL2_07,99.22%,36.87%,truncated;KL2_08,96.08%,55.23%,truncated;KL2_09,100.00%,47.16%,truncated;KL2_10,99.26%,37.76%,truncated;KL2_11_wzx,100.00%,14.64%,truncated;KL2_12,97.94%,60.45%,truncated;KL2_13,100.00%,13.06%,truncated;KL2_14_wcaJ,97.67%,10.54%,truncated;KL2_15_gnd,100.00%,23.72%,trunca…
INF346	96	KL12	KL12	Capsule null	Low	-	0.8596	0.557	-11964 bp	13 / 23 (56.52%)	KL12_01_galF,89.29%,11.41%,truncated;KL12_02_cpsACP,99.52%,100.00%;KL12_03_wzi,100.00%,18.24%,truncated;KL12_04_wza,37.93%,8.73%,truncated,below_id_threshold;KL12_05_wzb,68.75%,29.17%,truncated,below_id_threshold;KL12_06_wzc,99.42%,24.31%,truncated;KL12_07_wbaP,100.00%,3.58%,truncated;KL12_08_wcaA,93.33%,4.95%,truncated;KL12_09_wclN,92.31%,12.18%,truncated;KL12_10_wclM,66.67%,0.86%,truncated,belo…	KL12_14_wckG;KL12_15_wckH;KL12_16_wzx;KL12_17_glf;KL12_18_gnd;KL12_19_rmlB;KL12_20_rmlA;KL12_21_rmlD;KL12_22_rmlC;KL12_23_ugd	0		0 / 23 (0.00%)		0		KL12_01_galF,89.29%,11.41%,truncated;KL12_03_wzi,100.00%,18.24%,truncated;KL12_04_wza,37.93%,8.73%,truncated,below_id_threshold;KL12_05_wzb,68.75%,29.17%,truncated,below_id_threshold;KL12_06_wzc,99.42%,24.31%,truncated;KL12_07_wbaP,100.00%,3.58%,truncated;KL12_08_wcaA,93.33%,4.95%,truncated;KL12_09_wclN,92.31%,12.18%,truncated;KL12_10_wclM,66.67%,0.86%,truncated,below_id_threshold;KL12_11,78.26%,…
INF354	93	KL30	KL30	Capsule null	Good	+	0.97	0.9886	1051 bp	20 / 20 (100.00%)	KL30_01_galF,100.00%,100.00%;KL30_02_cpsACP,99.33%,73.68%,truncated;KL30_03_wzi,99.28%,82.94%,truncated;KL30_04_wza,100.00%,100.00%;KL30_05_wzb,97.90%,100.00%;KL30_06_wzc,100.00%,8.16%,truncated;KL30_07_wcuL,98.81%,31.65%,truncated;KL30_08_wzx,99.30%,43.30%,truncated;KL30_09_wcuD,97.78%,37.24%,truncated;KL30_10_wzy,92.00%,41.88%,truncated;KL30_11_wckP,90.00%,10.50%,truncated;KL30_12_wckO,93.56%,9…		1	KL36_03_wzi,96.59%,18.37%,truncated	0 / 20 (0.00%)		4	KL40_03_wcpO,90.48%,4.87%,truncated;KL40_04,94.83%,17.66%,truncated;KL40_05_rfaG,96.47%,22.63%,truncated;KL150_19_gmd,100.00%,6.59%,truncated	KL30_02_cpsACP,99.33%,73.68%,truncated;KL30_03_wzi,99.28%,82.94%,truncated;KL30_06_wzc,100.00%,8.16%,truncated;KL30_07_wcuL,98.81%,31.65%,truncated;KL30_08_wzx,99.30%,43.30%,truncated;KL30_09_wcuD,97.78%,37.24%,truncated;KL30_10_wzy,92.00%,41.88%,truncated;KL30_11_wckP,90.00%,10.50%,truncated;KL30_12_wckO,93.56%,92.80%,truncated;KL30_13_wckN,89.83%,72.16%,truncated;KL30_14,89.02%,15.58%,truncated…
INF359	63	KL25	No alignment	-	-	-	-	-	-	-	-	-	-	-	-	-	-	-	-
KPEH168	56	KL102	No alignment	-	-	-	-	-	-	-	-	-	-	-	-	-	-	-	-
KPN029	138	KL14	KL14	Capsule null	Low		0.8913	0.9972	-15 bp	25 / 25 (100.00%)	KL14_01_galF,94.20%,75.50%,truncated;KL14_02_cpsACP,95.00%,60.77%,truncated;KL14_03_wzi,96.43%,33.93%,truncated;KL14_04_wza,75.00%,2.65%,truncated,below_id_threshold;KL14_05_wzb,94.69%,90.28%,truncated;KL14_06_wzc,98.59%,19.89%,truncated;KL14_07,84.57%,50.43%,truncated;KL14_08_wzx,98.57%,13.98%,truncated;KL14_09,88.43%,44.41%,truncated;KL14_10,81.42%,38.23%,truncated,below_id_threshold;KL14_11,94…		0		0 / 25 (0.00%)		1	KL150_19_gmd,100.00%,5.99%,truncated	KL14_01_galF,94.20%,75.50%,truncated;KL14_02_cpsACP,95.00%,60.77%,truncated;KL14_03_wzi,96.43%,33.93%,truncated;KL14_04_wza,75.00%,2.65%,truncated,below_id_threshold;KL14_05_wzb,94.69%,90.28%,truncated;KL14_06_wzc,98.59%,19.89%,truncated;KL14_07,84.57%,50.43%,truncated;KL14_08_wzx,98.57%,13.98%,truncated;KL14_09,88.43%,44.41%,truncated;KL14_10,81.42%,38.23%,truncated,below_id_threshold;KL14_11,94…
KSB1_5B	143	KL24	KL24	Capsule null	Low		0.8904	1.012	313 bp	19 / 19 (100.00%)	KL24_01_galF,96.06%,45.97%,truncated;KL24_02_cpsACP,90.67%,74.16%,truncated;KL24_03_wzi,80.00%,5.24%,truncated,below_id_threshold;KL24_04_wza,93.01%,38.89%,truncated;KL24_05_wzb,97.00%,69.44%,truncated;KL24_06_wzc,98.62%,21.06%,truncated;KL24_07_wcuD,95.95%,21.78%,truncated;KL24_08_wcuC,98.15%,16.47%,truncated;KL24_09_wcuV,100.00%,2.20%,truncated;KL24_10_wbaZ,87.50%,2.08%,truncated;KL24_11_wcaJ,7…		0		0 / 19 (0.00%)		2	KL40_05_rfaG,96.72%,37.63%,truncated;KL150_19_gmd,96.25%,29.94%,truncated	KL24_01_galF,96.06%,45.97%,truncated;KL24_02_cpsACP,90.67%,74.16%,truncated;KL24_03_wzi,80.00%,5.24%,truncated,below_id_threshold;KL24_04_wza,93.01%,38.89%,truncated;KL24_05_wzb,97.00%,69.44%,truncated;KL24_06_wzc,98.62%,21.06%,truncated;KL24_07_wcuD,95.95%,21.78%,truncated;KL24_08_wcuC,98.15%,16.47%,truncated;KL24_09_wcuV,100.00%,2.20%,truncated;KL24_10_wbaZ,87.50%,2.08%,truncated;KL24_11_wcaJ,7…
KSB2_1C	109	KL28	KL28	Capsule null	Good	-	0.901	0.6796	-7787 bp	14 / 19 (73.68%)	KL28_01_galF,100.00%,100.00%;KL28_02_cpsACP,88.00%,12.44%,truncated;KL28_03_wzi,80.00%,5.24%,truncated,below_id_threshold;KL28_04_wza,98.95%,52.24%,truncated;KL28_05_wzb,96.43%,20.42%,truncated;KL28_06_wzc,92.31%,1.96%,truncated;KL28_07_wckC,100.00%,4.67%,truncated;KL28_08_wcuC,83.33%,8.21%,truncated;KL28_09_wckD,28.57%,2.19%,truncated,below_id_threshold;KL28_10_wzy,100.00%,4.53%,truncated;KL28_1…	KL28_15_wcaJ;KL28_16_gnd;KL28_17_manC;KL28_18_manB;KL28_19_ugd	0		0 / 19 (0.00%)		0		KL28_02_cpsACP,88.00%,12.44%,truncated;KL28_03_wzi,80.00%,5.24%,truncated,below_id_threshold;KL28_04_wza,98.95%,52.24%,truncated;KL28_05_wzb,96.43%,20.42%,truncated;KL28_06_wzc,92.31%,1.96%,truncated;KL28_07_wckC,100.00%,4.67%,truncated;KL28_08_wcuC,83.33%,8.21%,truncated;KL28_09_wckD,28.57%,2.19%,truncated,below_id_threshold;KL28_10_wzy,100.00%,4.53%,truncated;KL28_11_wclS,100.00%,10.13%,truncat…
