## Supplemental Table 9 for "Targeted sequencing of *Enterobacterales* bacteria using CRISPR-Cas9 enrichment and Oxford Nanopore Technologies"

### Sheet: Sheet1
	Guide 1 performance		Guide 2 performance		Paired performance
Guide pair	Run 1	Run 2	Run 1	Run 2	Run 1	Run 2		Format
tRNA 1	20/20	5/5	20/20	5/5	20/20	5/5		{Isolates with at least one successful target} / {Isolates with a conserved guide sequence}
tRNA 2	20/20	5/5	0/20	5/5	20/20	5/5
tRNA 3	0/20	5/5	20/20	5/5	20/20	5/5
tRNA 4	2/20	5/5	20/20	2/5	20/20	5/5
tRNA 5	20/20	5/5	20/20	5/5	20/20	5/5
tRNA 6	11/20	5/5	20/20	5/5	20/20	5/5
tRNA 8	0/20	5/5	20/20	0/5	20/20	5/5
tRNA 9	20/20	5/5	20/20	5/5	20/20	5/5
tRNA 10	20/20	5/5	20/20	5/5	20/20	5/5
tRNA 11	20/20	5/5	20/20	5/5	20/20	5/5
tRNA 12	20/20	5/5	20/20	5/5	20/20	5/5
tRNA 13	20/20	5/5	20/20	5/5	20/20	5/5
tRNA 14	20/20	5/5	20/20	5/5	20/20	5/5
tRNA 15	20/20	5/5	20/20	5/5	20/20	5/5
tRNA 16	7/20	5/5	20/20	5/5	20/20	5/5
tRNA 17	20/20	5/5	20/20	5/5	20/20	5/5
tRNA 18	20/20	5/5	20/20	5/5	20/20	5/5
CTX-M-14	2/2	NA	2/2	NA	2/2	NA
CTX-M-15	5/8	2/2	7/8	2/2	7/8	2/2
IMP-4	1/1	NA	1/1	NA	1/1	NA
OXA-48	0/1	0/1	1/1	1/1	0/1	1/1
gapA	20/20	5/5	18/18	5/5	20/20	5/5
infB	20/20	5/5	20/20	5/5	20/20	5/5
intI1	9/10	2/2	10/10	2/2	10/10	2/2
mdh	20/20	5/5	20/20	5/5	20/20	5/5
metG	19/20	5/5	20/20	5/5	20/20	5/5
pgi	20/20	5/5	20/20	5/5	20/20	5/5
phoE	19/19	5/5	19/19	5/5	19/19	5/5
rpoB	19/20	5/5	20/20	5/5	20/20	5/5
tonB	19/20	5/5	20/20	5/5	20/20	5/5
