## Supplemental Table 10 for "Targeted sequencing of *Enterobacterales* bacteria using CRISPR-Cas9 enrichment and Oxford Nanopore Technologies"

### Sheet: Sheet1
A
		Target success
		Successful	Unsuccessful
Pairing	Paired	1039	119
	Unpaired	1826	498
					Supplementary Table 10 – Contingency tables showing enrichment performance of paired and unpaired guides across all K. pneumoniae species complex isolate libraries.
B					A successful target is defined as when the number of ontarget reads is equal to or greater than 10x median depth of offtarget reads.
					A successful guide is defined as those that generate at least one successful target when they have a conserved sequence in the genome. A) Enrichment success rate of paired and unpaired targets across all libraries. B) Guide success rate across all paired and unpaired libraries
		Libraries
		All conserved guides successful	At least one unsuccessful conserved guide
Pairing	Paired	23	2
	Unpaired	5	49
