## Supplemental Table 11 for "Targeted sequencing of *Enterobacterales* bacteria using CRISPR-Cas9 enrichment and Oxford Nanopore Technologies"

### Sheet: Sheet1
Isolate	Library (ng)	Total bases sequenced (Mbp)	Reads aligned		Aligned reads ontarget		Guides successful**		Targets successful*		Read n50 (bp)	Chromosome size (bp)	Coverage of chromosome >10x relative depth (%)			Supplementary Table 11 – Sequencing and enrichment performance of five Enterobacterales isolates following CRISPR-Cas9 enrichment using 19 guide pairs (n=18 tRNA, 1 metG-targeting pair).
Species			Reads	%	Reads	%	Guides	%	Targets	%			Bases	%		* A successful target is defined as when the number of ontarget reads is equal to or greater than 10x median depth of offtarget reads.
MSB1_10D	10	580.48	27,721/28,746	96	24,743/27,721	89	36/36	100	34/38	89.4737	22636	5812602	1.75889e+06	30.26		** A successful guide is defined as those that generate at least one successful target when they have a conserved sequence in the genome.
Klebsiella oxytoca
MSB1_1H	67	1020	49,562/53,335	93	45,233/49,562	91	36/36	100	31/32	96.875	33017	4908711	1.88151e+06	38.33
Citrobacter freundii
MSB1_6J	30	531.5	24,206/25,607	95	22,599/24,206	93	34/34	100	32/36	88.8889	32175	5119826	1.6747e+06	32.71
Escherichia coli
MSB1_7C	5	56.27	2,463/2,973	83	2,051/2,463	83	36/36	100	29/37	78.3784	30812	5183046	1.11021e+06	21.42
Escherichia coli
MSB1_9C	69	424.67	37,400/44,340	84	33,271/37,400	89	26/26	100	22/22	100	29683	5541541	1.63863e+06	29.57
Serratia marcescens
