## Supplemental Table 12 for "Targeted sequencing of *Enterobacterales* bacteria using CRISPR-Cas9 enrichment and Oxford Nanopore Technologies"

isolate	species	guide_pool	pair	pairing	contig	start	end	num_alignments	num_forward	num_reverse	target_number	av_read_len	proportion_of_ontarget_alignments	offtarget_depth	successful
MSB1_10D	Klebsiella oxytoca	tRNA_and_metG	B1	pair	1	568331	568356	724	454	270	1	22119.50967	0.029124261	3	1
MSB1_10D	Klebsiella oxytoca	tRNA_and_metG	B10	pair	1	2286574	2286600	175	15	160	1	22385.02857	0.007039704	3	1
MSB1_10D	Klebsiella oxytoca	tRNA_and_metG	B10	pair	1	2286694	2286720	463	461	2	2	21643.47084	0.018625045	3	1
MSB1_10D	Klebsiella oxytoca	tRNA_and_metG	B10	pair	1	5524400	5524426	622	561	61	3	25272.68489	0.025021119	3	1
MSB1_10D	Klebsiella oxytoca	tRNA_and_metG	B2	pair	1	1741731	1741753	582	479	103	1	22158.01546	0.023412044	3	1
MSB1_10D	Klebsiella oxytoca	tRNA_and_metG	B3	pair	1	2071592	2071631	730	52	678	1	12081.60411	0.029365622	3	1
MSB1_10D	Klebsiella oxytoca	tRNA_and_metG	B3	pair	1	5310821	5310860	37	10	27	2	16133.81081	0.001488395	3	1
MSB1_10D	Klebsiella oxytoca	tRNA_and_metG	B3	pair	1	5310921	5310960	81	68	13	3	22624.33333	0.003258377	3	1
MSB1_10D	Klebsiella oxytoca	tRNA_and_metG	B3	pair	1	5311141	5311180	1385	1189	196	4	24155.11119	0.055714228	3	1
MSB1_10D	Klebsiella oxytoca	tRNA_and_metG	B4	pair	1	2460946	2460974	489	8	481	1	20834.44785	0.019670944	3	1
MSB1_10D	Klebsiella oxytoca	tRNA_and_metG	B4	pair	1	2461027	2461055	97	24	73	2	27674.48454	0.003902007	3	1
MSB1_10D	Klebsiella oxytoca	tRNA_and_metG	B4	pair	1	2461108	2461136	166	148	18	3	20621.28916	0.006677662	3	1
MSB1_10D	Klebsiella oxytoca	tRNA_and_metG	B5	pair	1	3430312	3430352	233	42	191	1	17512.67382	0.009372863	3	1
MSB1_10D	Klebsiella oxytoca	tRNA_and_metG	B5	pair	1	3433284	3433324	156	140	16	2	19234.07051	0.006275393	3	1
MSB1_10D	Klebsiella oxytoca	tRNA_and_metG	B6	pair	1	3980982	3981013	316	5	311	1	21604.67089	0.012711694	3	1
MSB1_10D	Klebsiella oxytoca	tRNA_and_metG	B6	pair	1	3981091	3981122	36	4	32	2	20679.13889	0.001448168	3	1
MSB1_10D	Klebsiella oxytoca	tRNA_and_metG	B7	pair	1	5006768	5006805	549	15	534	1	21385.71403	0.022084557	3	1
MSB1_10D	Klebsiella oxytoca	tRNA_and_metG	B7	pair	1	5006883	5006920	8	0	8	2	24943.25	0.000321815	3	0
MSB1_10D	Klebsiella oxytoca	tRNA_and_metG	B7	pair	1	5007001	5007038	17	3	14	3	19897.23529	0.000683857	3	0
MSB1_10D	Klebsiella oxytoca	tRNA_and_metG	B7	pair	1	5587560	5587597	13	9	4	4	24512.23077	0.000522949	3	0
MSB1_10D	Klebsiella oxytoca	tRNA_and_metG	B9	pair	1	771003	771034	1340	372	968	1	22122.85	0.053904019	3	1
MSB1_10D	Klebsiella oxytoca	tRNA_and_metG	B9	pair	1	5350300	5350331	1233	909	324	2	21240.45661	0.049599743	3	1
MSB1_10D	Klebsiella oxytoca	tRNA_and_metG	C1	pair	1	2005505	2005536	1842	636	1206	1	21190.1873	0.074097912	3	1
MSB1_10D	Klebsiella oxytoca	tRNA_and_metG	C1	pair	1	2029424	2029455	696	76	620	2	11600.24713	0.027997908	3	1
MSB1_10D	Klebsiella oxytoca	tRNA_and_metG	C1	pair	1	2031291	2031322	2469	1411	1058	3	16380.23815	0.099320166	3	1
MSB1_10D	Klebsiella oxytoca	tRNA_and_metG	C1	pair	1	2049053	2049084	1996	775	1221	4	17759.04359	0.080292852	3	1
MSB1_10D	Klebsiella oxytoca	tRNA_and_metG	C2	unpaired	1	4304852	4304874	139	115	24	1	20351.19424	0.005591536	3	1
MSB1_10D	Klebsiella oxytoca	tRNA_and_metG	C2	pair	1	5587819	5587856	545	112	433	2	19690.00367	0.021923649	3	1
MSB1_10D	Klebsiella oxytoca	tRNA_and_metG	C3	pair	1	1586570	1586605	1094	317	777	1	14764.70567	0.044008206	3	1
MSB1_10D	Klebsiella oxytoca	tRNA_and_metG	C4	pair	1	3981308	3981339	6	6	0	1	22026	0.000241361	3	0
MSB1_10D	Klebsiella oxytoca	tRNA_and_metG	C4	pair	1	3981477	3981508	200	199	1	2	23548.68	0.008045376	3	1
MSB1_10D	Klebsiella oxytoca	tRNA_and_metG	C5	pair	1	878135	878162	2335	1106	1229	1	20770.07366	0.093929764	3	1
MSB1_10D	Klebsiella oxytoca	tRNA_and_metG	C6	pair	1	5524209	5524232	164	21	143	1	21994.17073	0.006597208	3	1
MSB1_10D	Klebsiella oxytoca	tRNA_and_metG	C7	pair	1	5168176	5168202	785	353	432	1	20483.06752	0.0315781	3	1
MSB1_10D	Klebsiella oxytoca	tRNA_and_metG	C8	pair	1	1563930	1563953	180	32	148	1	19980.28333	0.007240838	3	1
MSB1_10D	Klebsiella oxytoca	tRNA_and_metG	C8	pair	1	1564054	1564077	386	142	244	2	20755.91451	0.015527576	3	1
MSB1_10D	Klebsiella oxytoca	tRNA_and_metG	C8	pair	1	1564174	1564197	1521	727	794	3	20010.72781	0.061185084	3	1
MSB1_10D	Klebsiella oxytoca	tRNA_and_metG	C8	pair	1	3886583	3886606	476	345	131	4	21933.5042	0.019147995	3	1
MSB1_10D	Klebsiella oxytoca	tRNA_and_metG	metG	pair	1	1844536	1844560	573	366	207	1	21135.29668	0.023050002	3	1
MSB1_1H	Citrobacter freundii	tRNA_and_metG	B1	pair	1	531785	531810	1520	963	557	1	20531.98026	0.033502314	8	1
MSB1_1H	Citrobacter freundii	tRNA_and_metG	B10	pair	1	2276090	2276116	463	51	412	1	20474.52916	0.010204981	8	1
MSB1_1H	Citrobacter freundii	tRNA_and_metG	B10	pair	1	2276387	2276413	1047	1023	24	2	22417.47278	0.023076923	8	1
MSB1_1H	Citrobacter freundii	tRNA_and_metG	B2	pair	1	1707572	1707594	823	643	180	1	21646.4836	0.01813974	8	1
MSB1_1H	Citrobacter freundii	tRNA_and_metG	B3	pair	1	2030247	2030286	1757	94	1663	1	14580.58281	0.03872603	8	1
MSB1_1H	Citrobacter freundii	tRNA_and_metG	B3	pair	1	4401609	4401648	187	75	112	2	20023.26738	0.004121666	8	1
MSB1_1H	Citrobacter freundii	tRNA_and_metG	B3	pair	1	4401840	4401879	271	230	41	3	21693.15498	0.00597311	8	1
MSB1_1H	Citrobacter freundii	tRNA_and_metG	B3	pair	1	4401952	4401991	3208	2733	475	4	20276.86409	0.070707516	8	1
MSB1_1H	Citrobacter freundii	tRNA_and_metG	B4	pair	1	2697169	2697197	352	226	126	1	21266.60227	0.007758431	8	1
MSB1_1H	Citrobacter freundii	tRNA_and_metG	B4	pair	1	2697250	2697278	470	368	102	2	21334.01277	0.010359268	8	1
MSB1_1H	Citrobacter freundii	tRNA_and_metG	B5	pair	1	3068694	3068734	1023	358	665	1	21710.65494	0.022547939	8	1
MSB1_1H	Citrobacter freundii	tRNA_and_metG	B5	pair	1	3215853	3215893	1010	347	663	2	21449.56733	0.022261406	8	1
MSB1_1H	Citrobacter freundii	tRNA_and_metG	B6	pair	1	3440969	3441000	783	20	763	1	20931.12261	0.0172581	8	1
MSB1_1H	Citrobacter freundii	tRNA_and_metG	B6	pair	1	3441081	3441112	79	8	71	2	19117.81013	0.001741239	8	0
MSB1_1H	Citrobacter freundii	tRNA_and_metG	B7	pair	1	4213100	4213137	269	0	269	1	22940.75093	0.005929028	8	1
MSB1_1H	Citrobacter freundii	tRNA_and_metG	B9	pair	1	785747	785778	2720	979	1741	1	23987.04853	0.05995151	8	1
MSB1_1H	Citrobacter freundii	tRNA_and_metG	B9	pair	1	4432683	4432714	2456	1658	798	2	18754.27239	0.054132687	8	1
MSB1_1H	Citrobacter freundii	tRNA_and_metG	C1	pair	1	1991266	1991297	2772	866	1906	1	24185.19228	0.061097642	8	1
MSB1_1H	Citrobacter freundii	tRNA_and_metG	C1	pair	1	2972096	2972127	2338	468	1870	2	13437.40719	0.051531849	8	1
MSB1_1H	Citrobacter freundii	tRNA_and_metG	C1	pair	1	2973935	2973966	3222	2115	1107	3	3345.405649	0.07101609	8	1
MSB1_1H	Citrobacter freundii	tRNA_and_metG	C1	pair	1	2976447	2976478	1532	1397	135	4	20458.35509	0.033766806	8	1
MSB1_1H	Citrobacter freundii	tRNA_and_metG	C2	pair	1	4823219	4823256	1298	427	871	1	21423.6094	0.028609213	8	1
MSB1_1H	Citrobacter freundii	tRNA_and_metG	C3	pair	1	1528853	1528888	2862	545	2317	1	21123.69462	0.063081331	8	1
MSB1_1H	Citrobacter freundii	tRNA_and_metG	C4	pair	1	3441306	3441439	748	725	23	1	21743.27807	0.016486665	8	1
MSB1_1H	Citrobacter freundii	tRNA_and_metG	C5	pair	1	866256	866283	4292	1988	2304	1	20313.56151	0.094599956	8	1
MSB1_1H	Citrobacter freundii	tRNA_and_metG	C6	pair	1	4634974	4634997	1538	1118	420	1	21334.61573	0.033899052	8	1
MSB1_1H	Citrobacter freundii	tRNA_and_metG	C7	pair	1	4280751	4280777	1936	1071	865	1	22136.21178	0.042671369	8	1
MSB1_1H	Citrobacter freundii	tRNA_and_metG	C8	pair	1	1447090	1447113	473	125	348	1	22370.80338	0.010425391	8	1
MSB1_1H	Citrobacter freundii	tRNA_and_metG	C8	pair	1	1447213	1447236	324	187	137	2	26394.57099	0.007141283	8	1
MSB1_1H	Citrobacter freundii	tRNA_and_metG	C8	pair	1	1447335	1447358	940	760	180	3	27695.00532	0.020718536	8	1
MSB1_1H	Citrobacter freundii	tRNA_and_metG	C8	pair	1	3356878	3356901	1163	753	410	4	22897.67326	0.025633679	8	1
MSB1_1H	Citrobacter freundii	tRNA_and_metG	metG	pair	1	1816283	1816307	1494	932	562	1	20575.48193	0.032929248	8	1
MSB1_6J	Escherichia coli	tRNA_and_metG	B10	pair	1	2400472	2400498	298	11	287	1	25680.61074	0.01307878	4	1
MSB1_6J	Escherichia coli	tRNA_and_metG	B10	pair	1	2400766	2400792	153	144	9	2	21263	0.006714944	4	1
MSB1_6J	Escherichia coli	tRNA_and_metG	B2	pair	1	3549947	3549969	130	103	27	1	22970.1	0.005705508	4	1
MSB1_6J	Escherichia coli	tRNA_and_metG	B3	pair	1	688267	688306	547	34	513	1	13391.57587	0.024007022	4	1
MSB1_6J	Escherichia coli	tRNA_and_metG	B3	pair	1	688379	688418	172	23	149	2	14375.94767	0.007548826	4	1
MSB1_6J	Escherichia coli	tRNA_and_metG	B3	pair	1	688490	688529	178	88	90	3	19818.35393	0.007812157	4	1
MSB1_6J	Escherichia coli	tRNA_and_metG	B3	pair	1	3188661	3188700	851	734	117	4	22427.05288	0.037349133	4	1
MSB1_6J	Escherichia coli	tRNA_and_metG	B4	pair	1	2942499	2942527	232	64	168	1	21340.77586	0.010182137	4	1
MSB1_6J	Escherichia coli	tRNA_and_metG	B4	pair	1	2942580	2942608	210	91	119	2	21841.67143	0.00921659	4	1
MSB1_6J	Escherichia coli	tRNA_and_metG	B5	pair	1	2015835	2015875	569	147	422	1	22502.59051	0.02497257	4	1
MSB1_6J	Escherichia coli	tRNA_and_metG	B5	pair	1	2224676	2224716	583	136	447	2	22701.77702	0.025587009	4	1
MSB1_6J	Escherichia coli	tRNA_and_metG	B6	pair	1	1706831	1706862	12	10	2	1	23385.58333	0.000526662	4	0
MSB1_6J	Escherichia coli	tRNA_and_metG	B6	pair	1	1706940	1706971	102	96	6	2	23760.96078	0.004476629	4	1
MSB1_6J	Escherichia coli	tRNA_and_metG	B7	pair	1	241210	241247	18	3	15	1	18096.5	0.000789993	4	0
MSB1_6J	Escherichia coli	tRNA_and_metG	B7	pair	1	983478	983515	73	70	3	2	16582.58904	0.003203862	4	1
MSB1_6J	Escherichia coli	tRNA_and_metG	B7	pair	1	983599	983636	0	0	0	3	NA	0	4	0
MSB1_6J	Escherichia coli	tRNA_and_metG	B7	pair	1	983714	983751	54	52	2	4	22605.94444	0.00236998	4	1
MSB1_6J	Escherichia coli	tRNA_and_metG	B9	pair	1	658455	658486	2562	903	1659	1	22705.68579	0.112442396	4	1
MSB1_6J	Escherichia coli	tRNA_and_metG	B9	pair	1	4358989	4359020	1840	1177	663	2	21850.47554	0.080754883	4	1
MSB1_6J	Escherichia coli	tRNA_and_metG	C1	pair	1	3294758	3294789	1653	662	991	1	24256.7925	0.072547729	4	1
MSB1_6J	Escherichia coli	tRNA_and_metG	C1	pair	1	3335948	3335979	1014	258	756	2	10686.95957	0.044502962	4	1
MSB1_6J	Escherichia coli	tRNA_and_metG	C1	pair	1	3337788	3337819	708	338	370	3	4253.648305	0.031073074	4	1
MSB1_6J	Escherichia coli	tRNA_and_metG	C1	pair	1	3340196	3340227	700	661	39	4	21335.36714	0.030721966	4	1
MSB1_6J	Escherichia coli	tRNA_and_metG	C2	pair	1	240950	240987	546	339	207	1	22412.50733	0.023963134	4	1
MSB1_6J	Escherichia coli	tRNA_and_metG	C3	pair	1	3731347	3731382	2319	1699	620	1	21420.23415	0.101777485	4	1
MSB1_6J	Escherichia coli	tRNA_and_metG	C4	pair	1	1706505	1706536	78	2	76	1	22923.47436	0.003423305	4	1
MSB1_6J	Escherichia coli	tRNA_and_metG	C4	pair	1	1706617	1706648	4	2	2	2	12024.75	0.000175554	4	0
MSB1_6J	Escherichia coli	tRNA_and_metG	C5	pair	1	4244732	4244759	3186	1545	1641	1	22542.09918	0.139828835	4	1
MSB1_6J	Escherichia coli	tRNA_and_metG	C6	pair	1	433992	434015	1047	387	660	1	22444.74594	0.045951284	4	1
MSB1_6J	Escherichia coli	tRNA_and_metG	C7	pair	1	845777	845803	1455	248	1207	1	22292.66873	0.063857801	4	1
MSB1_6J	Escherichia coli	tRNA_and_metG	C8	pair	1	1791950	1791973	154	81	73	1	22927	0.006758833	4	1
MSB1_6J	Escherichia coli	tRNA_and_metG	C8	pair	1	1792253	1792276	158	111	47	2	21193	0.006934387	4	1
MSB1_6J	Escherichia coli	tRNA_and_metG	C8	pair	1	3774417	3774440	105	52	53	3	19084.86667	0.004608295	4	1
MSB1_6J	Escherichia coli	tRNA_and_metG	C8	pair	1	3774537	3774560	99	62	37	4	22107.39394	0.004344964	4	1
MSB1_6J	Escherichia coli	tRNA_and_metG	C8	pair	1	3774659	3774682	131	95	36	5	21444.70229	0.005749397	4	1
MSB1_6J	Escherichia coli	tRNA_and_metG	metG	pair	1	3458542	3458566	844	757	87	1	23458.83886	0.037041914	4	1
MSB1_7C	Escherichia coli	tRNA_and_metG	B10	pair	1	2879183	2879209	50	0	50	1	16309.74	0.024271845	1	1
MSB1_7C	Escherichia coli	tRNA_and_metG	B10	pair	1	2879302	2879328	18	17	1	2	20266.94444	0.008737864	1	1
MSB1_7C	Escherichia coli	tRNA_and_metG	B2	pair	1	1805791	1805813	40	34	6	1	24571.875	0.019417476	1	1
MSB1_7C	Escherichia coli	tRNA_and_metG	B3	pair	1	2142238	2142277	78	2	76	1	14536.78205	0.037864078	1	1
MSB1_7C	Escherichia coli	tRNA_and_metG	B3	pair	1	4612547	4612586	9	3	6	2	16935.88889	0.004368932	1	0
MSB1_7C	Escherichia coli	tRNA_and_metG	B3	pair	1	4612658	4612697	10	8	2	3	19181.4	0.004854369	1	1
MSB1_7C	Escherichia coli	tRNA_and_metG	B3	pair	1	4612891	4612930	188	144	44	4	21027.65426	0.091262136	1	1
MSB1_7C	Escherichia coli	tRNA_and_metG	B4	pair	1	2386430	2386458	24	3	21	1	23908.125	0.011650485	1	1
MSB1_7C	Escherichia coli	tRNA_and_metG	B4	pair	1	2386511	2386539	22	10	12	2	14741.54545	0.010679612	1	1
MSB1_7C	Escherichia coli	tRNA_and_metG	B5	pair	1	3111973	3112013	46	16	30	1	22896.02174	0.022330097	1	1
MSB1_7C	Escherichia coli	tRNA_and_metG	B5	pair	1	3259431	3259471	33	10	23	2	17263.69697	0.016019417	1	1
MSB1_7C	Escherichia coli	tRNA_and_metG	B6	pair	1	3495468	3495499	42	2	40	1	20372.40476	0.02038835	1	1
MSB1_7C	Escherichia coli	tRNA_and_metG	B6	pair	1	3495577	3495608	2	1	1	2	11891.5	0.000970874	1	0
MSB1_7C	Escherichia coli	tRNA_and_metG	B7	pair	1	4347051	4347088	49	0	49	1	22231.30612	0.023786408	1	1
MSB1_7C	Escherichia coli	tRNA_and_metG	B7	pair	1	4347166	4347203	1	0	1	2	16249	0.000485437	1	0
MSB1_7C	Escherichia coli	tRNA_and_metG	B7	pair	1	4347287	4347324	3	0	3	3	1790	0.001456311	1	0
MSB1_7C	Escherichia coli	tRNA_and_metG	B7	pair	1	5080395	5080432	3	1	2	4	11433	0.001456311	1	0
MSB1_7C	Escherichia coli	tRNA_and_metG	B8	pair	1	1458630	1458656	130	92	38	1	18590.17692	0.063106796	1	1
MSB1_7C	Escherichia coli	tRNA_and_metG	B9	pair	1	923915	923946	131	48	83	1	20477.22901	0.063592233	1	1
MSB1_7C	Escherichia coli	tRNA_and_metG	B9	pair	1	4641841	4641872	156	114	42	2	20737.49359	0.075728155	1	1
MSB1_7C	Escherichia coli	tRNA_and_metG	C1	pair	1	2046219	2046250	94	9	85	1	16319.2766	0.045631068	1	1
MSB1_7C	Escherichia coli	tRNA_and_metG	C1	pair	1	2048627	2048658	9	4	5	2	4071.555556	0.004368932	1	0
MSB1_7C	Escherichia coli	tRNA_and_metG	C1	pair	1	2050467	2050498	117	87	30	3	25828.4359	0.056796117	1	1
MSB1_7C	Escherichia coli	tRNA_and_metG	C1	pair	1	2090347	2090378	127	48	79	4	23097.51969	0.061650485	1	1
MSB1_7C	Escherichia coli	tRNA_and_metG	C2	pair	1	5080655	5080692	20	20	0	1	21034.85	0.009708738	1	1
MSB1_7C	Escherichia coli	tRNA_and_metG	C3	pair	1	1628504	1628539	121	20	101	1	15283.46281	0.058737864	1	1
MSB1_7C	Escherichia coli	tRNA_and_metG	C4	pair	1	3495792	3495823	0	0	0	1	NA	0	1	0
MSB1_7C	Escherichia coli	tRNA_and_metG	C4	pair	1	3495904	3495935	28	28	0	2	19638.75	0.013592233	1	1
MSB1_7C	Escherichia coli	tRNA_and_metG	C5	pair	1	1048309	1048336	140	39	101	1	20674.53571	0.067961165	1	1
MSB1_7C	Escherichia coli	tRNA_and_metG	C6	pair	1	4882866	4882889	59	39	20	1	23140.66102	0.028640777	1	1
MSB1_7C	Escherichia coli	tRNA_and_metG	C7	pair	1	4506015	4506041	65	30	35	1	22203.32308	0.031553398	1	1
MSB1_7C	Escherichia coli	tRNA_and_metG	C8	pair	1	1582007	1582030	18	5	13	1	16799.38889	0.008737864	1	1
MSB1_7C	Escherichia coli	tRNA_and_metG	C8	pair	1	1582129	1582152	9	6	3	2	23201.22222	0.004368932	1	0
MSB1_7C	Escherichia coli	tRNA_and_metG	C8	pair	1	1582249	1582272	78	54	24	3	31771.38462	0.037864078	1	1
MSB1_7C	Escherichia coli	tRNA_and_metG	C8	pair	1	3416022	3416045	19	9	10	4	14630.68421	0.009223301	1	1
MSB1_7C	Escherichia coli	tRNA_and_metG	C8	pair	1	3416227	3416250	56	47	9	5	23939.23214	0.027184466	1	1
MSB1_7C	Escherichia coli	tRNA_and_metG	metG	pair	1	1902132	1902156	65	42	23	1	24443.83077	0.031553398	1	1
MSB1_9C	Serratia marcescens	tRNA_and_metG	B1	pair	1	413804	413829	1161	797	364	1	23767.12059	0.034882673	5	1
MSB1_9C	Serratia marcescens	tRNA_and_metG	B2	pair	1	3776834	3776856	361	205	156	1	23292.89474	0.010846378	5	1
MSB1_9C	Serratia marcescens	tRNA_and_metG	B3	pair	1	350595	350634	1522	166	1356	1	13263.1544	0.045729051	5	1
MSB1_9C	Serratia marcescens	tRNA_and_metG	B3	pair	1	350867	350906	756	261	495	2	17282.54101	0.022714299	5	1
MSB1_9C	Serratia marcescens	tRNA_and_metG	B4	pair	1	2532853	2532881	161	67	94	1	23927.52795	0.004837304	5	1
MSB1_9C	Serratia marcescens	tRNA_and_metG	B4	pair	1	2532950	2532978	112	61	51	2	21911.75893	0.003365081	5	1
MSB1_9C	Serratia marcescens	tRNA_and_metG	B4	pair	1	2533047	2533075	153	80	73	3	23156.30065	0.004596941	5	1
MSB1_9C	Serratia marcescens	tRNA_and_metG	B5	pair	1	2164666	2165404	1794	450	1344	1	22491.40858	0.053901391	5	1
MSB1_9C	Serratia marcescens	tRNA_and_metG	B6	pair	1	1348384	1348415	987	91	896	1	23196.63323	0.029654779	5	1
MSB1_9C	Serratia marcescens	tRNA_and_metG	B6	pair	1	1348503	1348534	682	466	216	2	23415.76833	0.020490941	5	1
MSB1_9C	Serratia marcescens	tRNA_and_metG	B7	unpaired	1	147960	147982	4	3	1	1	21025.75	0.000120181	5	0
MSB1_9C	Serratia marcescens	tRNA_and_metG	B7	pair	1	646301	646338	144	140	4	2	22704.31944	0.004326533	5	1
MSB1_9C	Serratia marcescens	tRNA_and_metG	B7	unpaired	1	646445	646467	0	0	0	3	NA	0	5	0
MSB1_9C	Serratia marcescens	tRNA_and_metG	B7	pair	1	646553	646590	334	330	4	4	24033.43114	0.010035153	5	1
MSB1_9C	Serratia marcescens	tRNA_and_metG	B9	pair	1	324964	324995	5684	2415	3269	1	22258.95725	0.170777875	5	1
MSB1_9C	Serratia marcescens	tRNA_and_metG	B9	pair	1	4654445	4654476	3136	1838	1298	2	22982.86384	0.094222276	5	1
MSB1_9C	Serratia marcescens	tRNA_and_metG	C1	pair	1	3605588	3605619	3344	1875	1469	1	16066.84898	0.100471712	5	1
MSB1_9C	Serratia marcescens	tRNA_and_metG	C1	pair	1	3619970	3620001	2592	1505	1087	2	18689.9456	0.077877595	5	1
MSB1_9C	Serratia marcescens	tRNA_and_metG	C1	pair	1	3647039	3647070	2250	1324	926	3	20788.43111	0.067602079	5	1
MSB1_9C	Serratia marcescens	tRNA_and_metG	C1	pair	1	3681830	3681861	1727	1011	716	4	20911.70585	0.051888351	5	1
MSB1_9C	Serratia marcescens	tRNA_and_metG	C2	pair	1	147674	147696	862	583	279	1	25545.39791	0.025899108	5	1
MSB1_9C	Serratia marcescens	tRNA_and_metG	C3	unpaired	1	3937211	3937233	2082	1748	334	1	24413.72815	0.062554457	5	1
MSB1_9C	Serratia marcescens	tRNA_and_metG	C6	pair	1	251559	251582	936	275	661	1	26992.61004	0.028122465	5	1
MSB1_9C	Serratia marcescens	tRNA_and_metG	C6	pair	1	2348820	2348843	1021	260	761	2	23054.39569	0.030676321	5	1
MSB1_9C	Serratia marcescens	tRNA_and_metG	C7	pair	1	514876	514902	1478	538	940	1	22557.9567	0.044407055	5	1
