## Supplemental Table 13 for "Targeted sequencing of *Enterobacterales* bacteria using CRISPR-Cas9 enrichment and Oxford Nanopore Technologies"

### Sheet: qPCR results
Sample	K. pneumoniae spike in (CFU/g)	qPCR run	DNA input (ng)	Mean Cq	Estimated K. pneumoniae abundance
1	0	1	0.25	35.2065	0.109319
1	4x10^6	1	0.25	33.5087	0.30571
1	4x10^7	1	0.25	30.2985	2.13699
2	0	2	0.25	37.9498	0.0142781
2	4x10^6	2	0.25	33.2957	0.265426
2	4x10^7	2	0.25	30.0601	2.02462
3	0	2	0.25	35.4226	0.0698072
3	4x10^6	2	0.25	31.7771	0.688789
3	4x10^7	2	0.25	29.1	3.69976
K. pneumoniae strain INF298 genomic DNA	NA	1	0.25	22.9613
K. pneumoniae strain INF298 genomic DNA	NA	1	0.025	28.1919
K. pneumoniae strain INF298 genomic DNA	NA	1	0.0025	32.2404
K. pneumoniae strain INF298 genomic DNA	NA	1	0.00025	36.6099
K. pneumoniae strain INF298 genomic DNA	NA	1	2.5e-05	37.7595
K. pneumoniae strain INF298 genomic DNA	NA	2	0.25	22.7614
K. pneumoniae strain INF298 genomic DNA	NA	2	0.025	28.1824
K. pneumoniae strain INF298 genomic DNA	NA	2	0.0025	31.9328
K. pneumoniae strain INF298 genomic DNA	NA	2	0.00025	35.7087
K. pneumoniae strain INF298 genomic DNA	NA	2	2.5e-05	37.3322

### Sheet: qPCR methods details
	Experimental design			qPCR oligonucleotides
	Definition of experimental and control groups	Experimental; Faecal DNA extracts. Positive Control; Pure K. pneumoniae isolate INF298 DNA		Primer sequences	ZKIR_F (5′-CTA-AAA-CCG-CCA-TGT-CCG-ATT-TAA-3′) ZKIR_R (5′-TTC-CGA-AAA-TGA-GAC-ACT-TCA-GA–3′)
	Number within each group	9 experimental, 1 positive control.		Location and identity of any modifications	NA
	Sample			qPCR protocol
	Description	DNA extracts from human faecal samples.		Complete reaction conditions	95°C hold 3 minutes Amplification (x40): 95°C 15 seconds 60°C 30 seconds 72°C 30 seconds
	Microdissection or macrodissection	NA		Reaction volume and amount of cDNA/DNA	20μl reaction volume, 2.5μl DNA template
	Processing procedure	Collected from hospital patients. Some aliquots spiked with pure K. pneumoniae strain INF298 cells at 4x10^6 - 4x10^7 CFU/g.		Primer, (probe), Mg2+, and dNTP concentrations	2μl 900nM forward and reverse primers; Mg2+ 2mM; dNTP not specified
	If frozen, how and how quickly?	NA		Polymerase identity and concentration	GoTaq® Hot Start Polymerase
	If fixed, with what and how quickly?	NA		Buffer/kit identity and manufacturer	Promega GoTaq® qPCR Master Mix (2X)
	Sample storage conditions and duration (especially for FFPE2 samples)	4°C for up to 1 week.		Additives (SYBR Green I, DMSO, and so forth)	NA
	Nucleic acid extraction			Complete thermocycling parameters	384 well plate; SYBR® Green; Standard curve
	Procedure and/or instrumentation	Three peaks faecal DNA extraction		Manufacturer of qPCR instrument	Applied Biosystems QuantStudio® Real Time PCR Version 6
	Name of kit and details of any modifications	Quick-DNA HMW MagBead Kit		qPCR validation
	Source of additional reagents used	Metapolyzyme; DNA/RNA shield		Specificity (gel, sequence, melt, or digest)	Melt curve; see qPCR results tab
	Details of DNase or RNase treatment	NA		For SYBR Green I, Cq of the NTC	28.7 (Sample 1 run); 35.1 (Samples 2 & 3 run)
	Contamination assessment (DNA or RNA)	NA		Calibration curves with slope and y intercept	See qPCR results tab
	Nucleic acid quantification	Quantus™ Fluorometer		PCR efficiency calculated from slope	0.97
	Instrument and method	Applied Biosystems QuantStudio® Real Time PCR Version 6		r2 of calibration curve	-3.8 (Sample 1 run); -3.7 (Samples 2 & 3 run)
	RNA integrity: method/instrument	NA		Linear dynamic range	0.00025 - 0.25 ng
	RIN/RQI or Cq of 3′ and 5′ transcripts	NA		Cq variation at LOD	35 - undetected
	Inhibition testing (Cq dilutions, spike, or other)	NA		Evidence for LOD	Inconsistent detection at 0.000025 ng
	Reverse transcription			If multiplex, efficiency and LOD of each assay	LOD = 0.000025 ng
	Complete reaction conditions	NA		Data analysis
	Amount of RNA and reaction volume	NA		qPCR analysis program (source, version)	Thermofisher Applied Biosystems QuantStudio® Design & Analysis 2 (DA2) v2.6.0
	Priming oligonucleotide (if using GSP) and concentration	NA		Method of Cq determination	Automatically calculated by the software
	Reverse transcriptase and concentration	NA		Outlier identification and disposition	NA
	Temperature and time	NA		Results for NTCs	Cq 28.7 (Sample 1 run); 35.1 (Samples 2 & 3 run)
	Manufacturer of reagents and catalogue numbers	NA		Justification of number and choice of reference genes	Following the protocol associated with ZKIR guides
	Cqs with and without reverse transcription	NA		Description of normalization method	NA
	Storage conditions of cDNA	NA		Number and stage (reverse transcription or qPCR) of technical replicates	Triplicate, qPCR
	qPCR target information			Repeatability (intraassay variation)	NA
	Gene symbol	Intergenic region upstream of the khe hemolysin gene		Statistical methods for results significance	Linear regression
	Sequence accession number	NA		Software (source, version)	Thermofisher Applied Biosystems QuantStudio® Design & Analysis 2 (DA2) v2.6.0
	Location of amplicon	Intergenic region upstream of the khe hemolysin gene
	Amplicon length	78bp
	In silico specificity screen (BLAST, and so on)	Specific to K. pneumoniae species-complex.
	Location of each primer by exon or intron (if applicable)	NA
	What splice variants are targeted?	NA
