## Supplemental Table 14 for "Targeted sequencing of *Enterobacterales* bacteria using CRISPR-Cas9 enrichment and Oxford Nanopore Technologies"

### Sheet: Sheet1
Sample	K. pneumoniae spike in (CFU/g)	K. pneumoniae relative abundance (qPCR) (%)	Enrichment	Library input (ng)	Sequencing_duration (hrs)	K. pneumoniae-classified bp		K. pneumoniae-classified bp (per ng DNA input)		K. pneumoniae MLST reads		CTX-M-15 reads		OXA-48 reads		Class 1 integron coverage (% >= 1x depth)
						10 hours	40 hours	10 hours	40 hours	10 hours	40 hours	10 hours	40 hours	10 hours	40 hours	10 hours	40 hours
1	0	0.109319	enriched	84	18	13487	-	160.56	-	0	-	0	-	0	-	0	-
1	0	0.109319	unenriched	20.22	10	2011	-	99.5	-	0	-	0	-	0	-	0	-
1	4x10^6	0.30571	enriched	78	10	130142	-	1668.5	-	1	-	1	-	0	-	4.51599	-
1	4x10^6	0.30571	unenriched	12.48	10	15367	-	1231.3	-	0	-	0	-	0	-	0	-
1	4x10^7	2.13699	enriched	90	40	309693	655222	3441.03	7280.2	2	10	1	3	2	5	13.4957	13.893
1	4x10^7	2.13699	unenriched	108	40	832294	1532570	7706.43	14190.5	3	3	0	0	0	0	0	0
2	0	0.0142781	enriched	48	18	3181	-	66.2708	-	0	-	0	-	0	-	0	-
2	0	0.0142781	unenriched	66	10	2642	-	40	-	0	-	0	-	0	-	0	-
2	4x10^6	0.265426	enriched	132	10	147120	-	1114.5	-	2	-	1	-	0	-	12.6281	-
2	4x10^6	0.265426	unenriched	66	10	97521	-	1477.6	-	0	-	0	-	0	-	0	-
2	4x10^7	2.02462	enriched	78	40	344340	858392	4414.62	11005	5	13	3	6	3	6	89.3372	98.5888
2	4x10^7	2.02462	unenriched	84	40	482938	868360	5749.26	10337.6	1	2	0	0	0	0	0	0
3	0	0.0698072	enriched	78	18	7298	-	93.5641	-	0	-	0	-	0	-	0	-
3	0	0.0698072	unenriched	66	10	23060	-	349.4	-	0	-	0	-	0	-	0	-
3	4x10^6	0.688789	enriched	102	10	147123	-	1442.4	-	2	-	1	-	3	-	17.2068	-
3	4x10^6	0.688789	unenriched	102	10	485791	-	4762.7	-	1	-	0	-	0	-	0	-
3	4x10^7	3.69976	enriched	108	40	1120813	2229014	10377.9	20639	22	40	10	17	7	13	89.494	95.254
3	4x10^7	3.69976	unenriched	108	40	843482	2037841	7810.02	18868.9	0	0	0	0	1	1	13.8616	13.8616
