## Supplemental Table 15 for "Targeted sequencing of *Enterobacterales* bacteria using CRISPR-Cas9 enrichment and Oxford Nanopore Technologies"

Kp spike in (%)	Isolate	Species	Order	Conserved guide sequences	Reads assigned	Reads ontarget	Reads ontarget (%)	Mean read length	Mbp Assigned	Chromosome above 10x depth* (%)
8	J9	Acinetobacter baumannii	Pseudomonadales	1	1216	83	6.8	13185.9	16.0	5.4
8	MINF_5B	Acinetobacter baumannii	Pseudomonadales	1	690	47	6.8	13798.2	9.5	3.3
8	MINF_4E	Citrobacter freundii	Enterobacterales	33	1917	1260	65.7	10162.7	19.5	8.5
8	MSB1_1H	Citrobacter freundii	Enterobacterales	32	2514	1747	69.5	10218.8	25.7	11.2
8	C_04_car	Corynebacterium (HBA)	Mycobacteriales	0	612	0	0.0	8396.85	5.1	0.0
8	MINF_2D	Enterobacter hormaechei	Enterobacterales	32	2723	1907	70.0	10129.2	27.6	12.6
8	MSB1_6H	Enterobacter hormaechei	Enterobacterales	31	3448	2649	76.8	11090.1	38.2	15.8
8	MSB1_4E	Escherichia coli	Enterobacterales	37	3053	1224	40.1	6040.75	18.4	8.3
8	MSB1_8E	Escherichia coli	Enterobacterales	37	4749	2987	62.9	10777.1	51.2	19.7
8	INF298	Klebsiella pneumoniae	Enterobacterales	46	7024	2807	40.0	3144.52	22.1	4.8
8	A_01_mct	Moraxella catarrahalis	Pseudomonadales	3	1658	518	31.2	12855.9	21.3	14.0
8	MINF_3A	Pseudomonas aeruginosa	Pseudomonadales	8	3376	577	17.1	2895.84	9.8	1.6
8	MINF_7A	Pseudomonas aeruginosa	Pseudomonadales	6	1046	368	35.2	12003.8	12.6	2.7
8	MINF_3B	Serratia marcescens	Enterobacterales	21	1504	805	53.5	10687.3	16.1	6.8
8	MSB1_9C	Serratia marcescens	Enterobacterales	23	4859	1125	23.2	4208.6	20.4	5.7
8	A_01_sau	Staphylococcus aureus	Staphylococcales	0	765	0	0.0	12938.7	9.9	5.5
8	C_01_sau	Staphylococcus aureus	Staphylococcales	0	748	0	0.0	12210	9.1	6.1
8	MINF_2B	Stenotrophomonas maltophilia	Xanthomonadales	1	2175	17	0.8	2936.6	6.4	0.5
8	MINF_5E	Stenotrophomonas maltophilia	Xanthomonadales	1	1744	6	0.3	3721.19	6.5	0.8
0.8	A_01_mct	Moraxella catarrahalis	Pseudomonadales	3	1799	497	27.62645914	10393	18.697007	13.9686577
0.8	A_01_sau	Staphylococcus aureus	Staphylococcales	0	859	0	0	11934.2	10.2514778	5.41616345
0.8	C_04_car	Corynebacterium (HBA)	Mycobacteriales	0	723	0	0	7836.36	5.66568828	0
0.8	C_01_sau	Staphylococcus aureus	Staphylococcales	0	854	0	0	11129.6	9.5046784	5.508402997
0.8	INF298	Klebsiella pneumoniae	Enterobacterales	46	1178	374	31.74872666	2571.46	3.02917988	0.121799297
0.8	J9	Acinetobacter baumannii	Pseudomonadales	1	1222	95	7.774140753	10454.9	12.7758878	4.441778291
0.8	MINF_2B	Stenotrophomonas maltophilia	Xanthomonadales	1	2197	17	0.773782431	2716.43	5.96799671	0.798785934
0.8	MINF_2D	Enterobacter hormaechei	Enterobacterales	32	2569	1627	63.33203581	8368.52	21.49872788	10.60223234
0.8	MINF_3A	Pseudomonas aeruginosa	Pseudomonadales	8	3924	539	13.73598369	2441.81	9.58166244	1.527887396
0.8	MINF_3B	Serratia marcescens	Enterobacterales	21	1511	714	47.25347452	9029.33	13.64331763	6.16172468
0.8	MINF_4E	Citrobacter freundii	Enterobacterales	33	1919	1136	59.1974987	7970.63	15.29563897	7.049142078
0.8	MINF_5B	Acinetobacter baumannii	Pseudomonadales	1	740	67	9.054054054	12289.5	9.09423	3.350273322
0.8	MINF_5E	Stenotrophomonas maltophilia	Xanthomonadales	1	1675	15	0.895522388	4073.56	6.823213	0.847552324
0.8	MINF_7A	Pseudomonas aeruginosa	Pseudomonadales	6	1106	314	28.39059675	9232.59	10.21124454	2.073214783
0.8	MSB1_1H	Citrobacter freundii	Enterobacterales	32	2441	1600	65.54690701	8072.09	19.70397169	9.488417631
0.8	MSB1_4E	Escherichia coli	Enterobacterales	37	3380	1214	35.91715976	4735.99	16.0076462	7.143193032
0.8	MSB1_6H	Enterobacter hormaechei	Enterobacterales	31	3068	2183	71.15384615	9246.98	28.36973464	11.61967783
0.8	MSB1_8E	Escherichia coli	Enterobacterales	37	4756	2684	56.43397813	8332.5	39.62937	16.60653521
0.8	MSB1_9C	Serratia marcescens	Enterobacterales	23	5495	1049.4	19.09666618	3305.79	18.16597721	4.9107279
0.08	A_01_mct	Moraxella catarrahalis	Pseudomonadales	3	2221	637	28.68077443	13119.2	29.1377432	21
0.08	A_01_sau	Staphylococcus aureus	Staphylococcales	0	1017	0	0	13116.4	13.3393788	7.6
0.08	C_04_car	Corynebacterium (HBA)	Mycobacteriales	0	945	0	0	8989.25	8.49484125	0.1
0.08	C_01_sau	Staphylococcus aureus	Staphylococcales	0	1032	0	0	13539.5	13.972764	7.9
0.08	INF298	Klebsiella pneumoniae	Enterobacterales	46	477	80	16.77148847	1492.4	0.7118748	0
0.08	J9	Acinetobacter baumannii	Pseudomonadales	1	1632	145	8.884803922	12558.4	20.4953088	7.1
0.08	MINF_2B	Stenotrophomonas maltophilia	Xanthomonadales	1	3775	28	0.741721854	2705.65	10.21382875	1.3
0.08	MINF_2D	Enterobacter hormaechei	Enterobacterales	32	3383	2208	65.26751404	9479.65	32.06965595	15.3
0.08	MINF_3A	Pseudomonas aeruginosa	Pseudomonadales	8	5620	818	14.55516014	2742.63	15.4135806	2.2
0.08	MINF_3B	Serratia marcescens	Enterobacterales	21	1925	950	49.35064935	9465.57	18.22122225	8.1
0.08	MINF_4E	Citrobacter freundii	Enterobacterales	33	2489	1459	58.61791884	9491.27	23.62377103	11.5
0.08	MINF_5B	Acinetobacter baumannii	Pseudomonadales	1	980	97	9.897959184	13186.2	12.922476	4.9
0.08	MINF_5E	Stenotrophomonas maltophilia	Xanthomonadales	1	2560	22	0.859375	4454.66	11.4039296	1.7
0.08	MINF_7A	Pseudomonas aeruginosa	Pseudomonadales	6	1559	457	29.3136626	10819.9	16.8682241	3
0.08	MSB1_1H	Citrobacter freundii	Enterobacterales	32	3091	1965	63.57165966	9471.15	29.27532465	14.4
0.08	MSB1_4E	Escherichia coli	Enterobacterales	37	4012	1503	37.46261216	5984.9	24.0114188	11.7
0.08	MSB1_6H	Enterobacter hormaechei	Enterobacterales	31	4013	2918	72.71368054	11005	44.163065	16.4
0.08	MSB1_8E	Escherichia coli	Enterobacterales	37	5766	3382	58.65417967	10251	59.107266	22.8
0.08	MSB1_9C	Serratia marcescens	Enterobacterales	23	8927	1507.6	16.8880923	3248.18	28.99650286	7.3
0	A_01_mct	Moraxella catarrahalis	Pseudomonadales	3	373	113	30.29490617	12541.2	4.6778676	5.3
0	A_01_sau	Staphylococcus aureus	Staphylococcales	0	153	0	0	15735.8	2.4075774	1.5
0	C_04_car	Corynebacterium (HBA)	Mycobacteriales	0	177	0	0	8503.07	1.50504339	0
0	C_01_sau	Staphylococcus aureus	Staphylococcales	0	154	0	0	12729.2	1.9602968	1.2
0	J9	Acinetobacter baumannii	Pseudomonadales	1	276	30	10.86956522	13517.3	3.7307748	1.7
0	MINF_2B	Stenotrophomonas maltophilia	Xanthomonadales	1	335	2	0.597014925	4182.99	1.40130165	0
0	MINF_2D	Enterobacter hormaechei	Enterobacterales	32	580	399	68.79310345	11675.4	6.771732	3
0	MINF_3A	Pseudomonas aeruginosa	Pseudomonadales	8	676	116	17.15976331	3620.12	2.44720112	0.2
0	MINF_3B	Serratia marcescens	Enterobacterales	21	285	157	55.0877193	11883	3.386655	0.7
0	MINF_4E	Citrobacter freundii	Enterobacterales	33	487	318	65.29774127	10293.9	5.0131293	1.8
0	MINF_5B	Acinetobacter baumannii	Pseudomonadales	1	168	12	7.142857143	16117.6	2.7077568	0.7
0	MINF_5E	Stenotrophomonas maltophilia	Xanthomonadales	1	233	3	1.287553648	6203.03	1.44530599	0
0	MINF_7A	Pseudomonas aeruginosa	Pseudomonadales	6	229	56	24.45414847	10451.9	2.3934851	0.1
0	MSB1_1H	Citrobacter freundii	Enterobacterales	32	609	420	68.96551724	10608.1	6.4603329	2.2
0	MSB1_4E	Escherichia coli	Enterobacterales	37	572	292	51.04895105	8331.12	4.76540064	1.3
0	MSB1_6H	Enterobacter hormaechei	Enterobacterales	31	765	569	74.37908497	10788.8	8.253432	3.6
0	MSB1_8E	Escherichia coli	Enterobacterales	37	1068	700	65.54307116	11645.6	12.4375008	5.6
0	MSB1_9C	Serratia marcescens	Enterobacterales	23	755	189.2	25.03970355	11645.6	4.384051648	0.7
