## Supplemental Table 16 for "Targeted sequencing of *Enterobacterales* bacteria using CRISPR-Cas9 enrichment and Oxford Nanopore Technologies"

### Sheet: Sheet1
INF298 input abundance (%)	INF298 assigned reads / total assigned reads (%)	K. pneumoniae MLST reads	Correct MLST gene allele calls	CTX-M reads	CTX-M-15 allele call	OXA reads	OXA-48 allele call	Class 1 integron coverage (% >= 1x depth)	Reads aligned to K locus	K locus call	K locus confidence	K locus coverage	Expected genes in K locus
0.08	477/55,424 (0.86)	5	1/7	2	Incorrect	9	Correct	100	0	No alignments	-	-	-
0.8	1,178/41,416 (2.8)	27	4/7	17	Incorrect	41	Correct	99.9895	2	Below coverage threshold	-	-	-
8	7,024/45821 (15.3)	204	6/7	106	Correct	326	Correct	62.4503	7	KL64 (Correct)	Untypeable	0.2762	11 / 24 (45.83%)
