## Supplemental Table 17 for "Targeted sequencing of *Enterobacterales* bacteria using CRISPR-Cas9 enrichment and Oxford Nanopore Technologies"

Kp spike in (%)	genus	targets	reads_assigned	mbp_assigned	ontarget_reads
8	Acinetobacter	2	1906	25.6	130
8	Citrobacter	65	4431	45.2	3007
8	Corynebacterium	0	612	5.1	0
8	Enterobacter	63	6171	65.8	4556
8	Escherichia	74	7802	69.6	4211
8	Moraxella	3	1658	21.3	518
8	Pseudomonas	14	4422	22.3	945
8	Serratia	44	6363	36.5	1930
8	Staphylococcus	0	1513	19	0
8	Stenotrophomonas	2	3919	12.9	23
0.8	Acinetobacter	2	1962	21.9	162
0.8	Citrobacter	65	4360	35	2736
0.8	Corynebacterium	0	2441	5.7	0
0.8	Enterobacter	63	5637	49.9	3810
0.8	Escherichia	74	8136	55.6	3898
0.8	Moraxella	3	1799	18.7	497
0.8	Pseudomonas	14	5030	19.8	853
0.8	Serratia	44	7006	31.8	1049
0.8	Staphylococcus	0	1713	19.8	0
0.8	Stenotrophomonas	2	3872	12.8	32
0.08	Acinetobacter	2	2612	33.4	242
0.08	Citrobacter	65	5580	52.9	3424
0.08	Corynebacterium	0	945	8.5	0
0.08	Enterobacter	63	7396	76.2	5126
0.08	Escherichia	74	9778	83.1	4885
0.08	Moraxella	3	2221	29.1	637
0.08	Pseudomonas	14	7179	32.3	1275
0.08	Serratia	44	10852	47.2	2458
0.08	Staphylococcus	0	2049	27.3	0
0.08	Stenotrophomonas	2	6335	21.6	50
0	Acinetobacter	2	444	6.4	42
0	Citrobacter	65	1096	11.5	738
0	Corynebacterium	0	177	1.5	0
0	Enterobacter	63	1345	15	968
0	Escherichia	74	1640	17.2	992
0	Moraxella	3	373	4.7	113
0	Pseudomonas	14	905	4.8	172
0	Serratia	44	1041	7.8	346
0	Staphylococcus	0	307	4.4	0
0	Stenotrophomonas	2	568	2.8	5
